# Sensei: How many samples to tell evolution in single-cell studies?

**DOI:** 10.1101/2020.05.31.126565

**Authors:** Shaoheng Liang, Jason Willis, Jinzhuang Dou, Vakul Mohanty, Yuefan Huang, Eduardo Vilar, Ken Chen

## Abstract

Cellular heterogeneity underlies cancer evolution and metastasis. Advances in single-cell technologies such as single-cell RNA sequencing and mass cytometry have enabled interrogation of cell type-specific expression profiles and abundance across heterogeneous cancer samples obtained from clinical trials and preclinical studies. However, challenges remain in determining sample sizes needed for ascertaining changes in cell type abundances in a controlled study. To address this statistical challenge, we have developed a new approach, named Sensei, to determine the number of samples and the number of cells that are required to ascertain such changes between two groups of samples in single-cell studies. Sensei expands the t-test and models the cell abundances using a beta-binomial distribution. We evaluate the mathematical accuracy of Sensei and provide practical guidelines on over 20 cell types in over 30 cancer types based on knowledge acquired from the cancer cell atlas (TCGA) and prior single-cell studies. We provide a web application to enable user-friendly study design via https://kchen-lab.github.io/sensei/table_beta.html.
