## Additional Files for "Sensei: How many samples to tell evolution in single-cell studies?": Additional File 1.xlsx

### Sheet: summary
SampleType	ACC	BLCA	BRCA	CESC	CHOL	COAD	DLBC	ESCA	GBM	HNSC	KICH	KIRC	KIRP	LAML	LGG	LIHC	LUAD	LUSC	MESO	OV	PAAD	PCPG	PRAD	READ	SARC	SKCM	STAD	TGCT	THCA	THYM	UCEC	UCS	UVM
Additional - New Primary	0	0	0	0	0	0	0	0	0	0	0	1	1	0	0	0	0	0	0	0	0	3	0	0	0	0	0	6	0	0	0	0	0
Additional Metastatic	0	0	0	0	0	0	0	0	0	0	0	0	0	0	0	0	0	0	0	0	0	0	0	0	0	1	0	0	0	0	0	0	0
Metastatic	0	0	7	2	0	1	0	1	0	2	0	0	0	0	0	0	0	0	0	0	1	2	1	0	1	368	0	0	8	0	0	0	0
Primary Blood Derived Cancer - Peripheral Blood	0	0	0	0	0	0	0	0	0	0	0	0	0	179	0	0	0	0	0	0	0	0	0	0	0	0	0	0	0	0	0	0	0
Primary Solid Tumor	79	414	1135	304	36	503	48	184	157	520	66	545	290	0	516	371	540	504	87	423	178	179	505	166	259	103	416	150	505	120	557	57	80
Recurrent Solid Tumor	0	0	0	0	0	1	0	0	13	0	0	0	0	0	18	3	2	0	0	7	0	0	0	1	3	0	0	0	0	0	1	0	0
Solid Tissue Normal	0	19	114	3	9	41	0	13	5	44	25	72	32	0	0	50	59	51	0	0	4	3	52	10	2	1	37	0	59	2	35	0	0
