## Additional Files for "Sensei: How many samples to tell evolution in single-cell studies?": Additional File 2.xlsx

### Sheet: mean
	ACC	BLCA	BRCA	CESC	CHOL	COAD	DLBC	ESCA	GBM	HNSC	KICH	KIRC	KIRP	LAML	LGG	LIHC	LUAD	LUSC	MESO	OV	PAAD	PCPG	PRAD	READ	SARC	SKCM	STAD	TGCT	THCA	THYM	UCEC	UCS	UVM
B.cells.naive												0	0.003632									0.0159821						0.174953
B.cells.memory												0	0.0205002									0.0169109						0.00478926
Plasma.cells												0.0448558	0									0.0411717						0.0242747
T.cells.CD8												0.0595502	0.122159									0.0633995						0.138214
T.cells.CD4.naive												0.0958324	0									0						0
T.cells.CD4.memory.resting												0	0.0320838									0.0790175						0.105329
T.cells.CD4.memory.activated												0	0									0						0.00594429
T.cells.follicular.helper												0	0.0083814									0.0225003						0.0843495
T.cells.regulatory..Tregs.												0	0.0264743									0.00594571						0.0528506
T.cells.gamma.delta												0	0									0						0.0142867
NK.cells.resting												0.150693	0									0.0219085						0
NK.cells.activated												0.0170387	0.0590826									0.0373528						0.0477549
Monocytes												0.0960541	0.00824696									0.131145						0.022956
Macrophages.M0												0	0.158264									0						0.125218
Macrophages.M1												0.0406262	0.0239324									0.00661623						0.0757222
Macrophages.M2												0.419664	0.465248									0.488715						0.0916709
Dendritic.cells.resting												0	0.00288121									0.00440677						0.00626893
Dendritic.cells.activated												0	0									0.00678785						0
Mast.cells.resting												0.0756853	0.0691147									0.0529665						0.0254182
Mast.cells.activated												0	0									0.00316116						0
Eosinophils												0	0									0						0
Neutrophils												0	0									0.00201303						0
T.cells.all												0.155383	0.189098									0.170863						0.400974
B.cells.all												0	0.0241322									0.0328929						0.179743
Nk.cells.all												0.167731	0.0590826									0.0592613						0.0477549
Macrophages.all												0.460291	0.647444									0.495331						0.292611
Dendritic.cells.all												0	0.00288121									0.0111946						0.00626893
Mast.cells.all												0.0756853	0.0691147									0.0561277						0.0254182
Leukocytes.all												1	1									1						1

### Sheet: mean 95% CI lower
	ACC	BLCA	BRCA	CESC	CHOL	COAD	DLBC	ESCA	GBM	HNSC	KICH	KIRC	KIRP	LAML	LGG	LIHC	LUAD	LUSC	MESO	OV	PAAD	PCPG	PRAD	READ	SARC	SKCM	STAD	TGCT	THCA	THYM	UCEC	UCS	UVM
B.cells.naive																						0						0.0743141
B.cells.memory																						0						0
Plasma.cells																						0						0.000976776
T.cells.CD8																						0.0166793						0.102189
T.cells.CD4.naive																						0						0
T.cells.CD4.memory.resting																						0						0.030317
T.cells.CD4.memory.activated																						0						0
T.cells.follicular.helper																						0						0.0359349
T.cells.regulatory..Tregs.																						0						0.0197795
T.cells.gamma.delta																						0						0
NK.cells.resting																						0						0
NK.cells.activated																						0						0
Monocytes																						0.0279428						0
Macrophages.M0																						0						0
Macrophages.M1																						0						0.0522194
Macrophages.M2																						0.358925						0.0560781
Dendritic.cells.resting																						0						0
Dendritic.cells.activated																						0						0
Mast.cells.resting																						0						0
Mast.cells.activated																						0						0
Eosinophils																						0						0
Neutrophils																						0						0
T.cells.all																						0.099924						0.339933
B.cells.all																						0.000381275						0.0823597
Nk.cells.all																						0						0
Macrophages.all																						0.363101						0.161055
Dendritic.cells.all																						0						0
Mast.cells.all																						0						0
Leukocytes.all																						1						1

### Sheet: mean 95% CI upper
	ACC	BLCA	BRCA	CESC	CHOL	COAD	DLBC	ESCA	GBM	HNSC	KICH	KIRC	KIRP	LAML	LGG	LIHC	LUAD	LUSC	MESO	OV	PAAD	PCPG	PRAD	READ	SARC	SKCM	STAD	TGCT	THCA	THYM	UCEC	UCS	UVM
B.cells.naive																						0.0756343						0.275592
B.cells.memory																						0.0573031						0.013121
Plasma.cells																						0.125947						0.0475725
T.cells.CD8																						0.11012						0.174238
T.cells.CD4.naive																						0						0
T.cells.CD4.memory.resting																						0.172994						0.180341
T.cells.CD4.memory.activated																						0						0.0166141
T.cells.follicular.helper																						0.0812588						0.132764
T.cells.regulatory..Tregs.																						0.0219221						0.0859217
T.cells.gamma.delta																						0						0.040339
NK.cells.resting																						0.069284						0
NK.cells.activated																						0.0868723						0.0990557
Monocytes																						0.234347						0.0498434
Macrophages.M0																						0						0.251969
Macrophages.M1																						0.0209004						0.0992251
Macrophages.M2																						0.618504						0.127264
Dendritic.cells.resting																						0.0233676						0.0149162
Dendritic.cells.activated																						0.0359936						0
Mast.cells.resting																						0.172023						0.0543546
Mast.cells.activated																						0.0167625						0
Eosinophils																						0						0
Neutrophils																						0.01006						0
T.cells.all																						0.241802						0.462014
B.cells.all																						0.0654046						0.277125
Nk.cells.all																						0.149085						0.0990557
Macrophages.all																						0.627561						0.424167
Dendritic.cells.all																						0.0368602						0.0149162
Mast.cells.all																						0.16224						0.0543546
Leukocytes.all																						1						1

### Sheet: sd
	ACC	BLCA	BRCA	CESC	CHOL	COAD	DLBC	ESCA	GBM	HNSC	KICH	KIRC	KIRP	LAML	LGG	LIHC	LUAD	LUSC	MESO	OV	PAAD	PCPG	PRAD	READ	SARC	SKCM	STAD	TGCT	THCA	THYM	UCEC	UCS	UVM
B.cells.naive																						0.0240133						0.0958984
B.cells.memory																						0.0162601						0.00793927
Plasma.cells																						0.0341267						0.0222004
T.cells.CD8																						0.0188074						0.0343278
T.cells.CD4.naive																						0						0
T.cells.CD4.memory.resting																						0.0378308						0.0714786
T.cells.CD4.memory.activated																						0						0.0101671
T.cells.follicular.helper																						0.0236535						0.0461339
T.cells.regulatory..Tregs.																						0.00643136						0.0315132
T.cells.gamma.delta																						0						0.0248251
NK.cells.resting																						0.0190712						0
NK.cells.activated																						0.0199343						0.0488842
Monocytes																						0.0415444						0.0256208
Macrophages.M0																						0						0.12078
Macrophages.M1																						0.00575015						0.0223957
Macrophages.M2																						0.0522473						0.0339161
Dendritic.cells.resting																						0.00763274						0.00823993
Dendritic.cells.activated																						0.0117569						0
Mast.cells.resting																						0.0479267						0.0275733
Mast.cells.activated																						0.00547529						0
Eosinophils																						0						0
Neutrophils																						0.00323935						0
T.cells.all																						0.0285568						0.058165
B.cells.all																						0.0130877						0.0927954
Nk.cells.all																						0.0361591						0.0488842
Macrophages.all																						0.0532297						0.125359
Dendritic.cells.all																						0.0103318						0.00823993
Mast.cells.all																						0.0427158						0.0275733
Leukocytes.all																						4.44089e-16						6.3195e-16

### Sheet: sd 95% CI lower
	ACC	BLCA	BRCA	CESC	CHOL	COAD	DLBC	ESCA	GBM	HNSC	KICH	KIRC	KIRP	LAML	LGG	LIHC	LUAD	LUSC	MESO	OV	PAAD	PCPG	PRAD	READ	SARC	SKCM	STAD	TGCT	THCA	THYM	UCEC	UCS	UVM
B.cells.naive																						0.0125027						0.0598605
B.cells.memory																						0.00846593						0.00495576
Plasma.cells																						0.0177683						0.0138577
T.cells.CD8																						0.00979223						0.0214277
T.cells.CD4.naive																						0						0
T.cells.CD4.memory.resting																						0.0196969						0.0446175
T.cells.CD4.memory.activated																						0						0.00634642
T.cells.follicular.helper																						0.0123154						0.0287972
T.cells.regulatory..Tregs.																						0.00334854						0.0196708
T.cells.gamma.delta																						0						0.015496
NK.cells.resting																						0.00992958						0
NK.cells.activated																						0.0103789						0.0305139
Monocytes																						0.0216304						0.0159927
Macrophages.M0																						0						0.0753921
Macrophages.M1																						0.00299387						0.0139796
Macrophages.M2																						0.027203						0.0211707
Dendritic.cells.resting																						0.00397405						0.00514343
Dendritic.cells.activated																						0.00612133						0
Mast.cells.resting																						0.0249534						0.0172115
Mast.cells.activated																						0.00285075						0
Eosinophils																						0						0
Neutrophils																						0.00168659						0
T.cells.all																						0.0148683						0.0363071
B.cells.all																						0.00681422						0.0579236
Nk.cells.all																						0.0188265						0.0305139
Macrophages.all																						0.0277145						0.0782502
Dendritic.cells.all																						0.00537934						0.00514343
Mast.cells.all																						0.0222403						0.0172115
Leukocytes.all																						2.31219e-16						3.94468e-16

### Sheet: sd 95% CI upper
	ACC	BLCA	BRCA	CESC	CHOL	COAD	DLBC	ESCA	GBM	HNSC	KICH	KIRC	KIRP	LAML	LGG	LIHC	LUAD	LUSC	MESO	OV	PAAD	PCPG	PRAD	READ	SARC	SKCM	STAD	TGCT	THCA	THYM	UCEC	UCS	UVM
B.cells.naive																						0.150917						0.235202
B.cells.memory																						0.10219						0.019472
Plasma.cells																						0.214477						0.054449
T.cells.CD8																						0.118199						0.0841929
T.cells.CD4.naive																						0						0
T.cells.CD4.memory.resting																						0.237756						0.175309
T.cells.CD4.memory.activated																						0						0.0249361
T.cells.follicular.helper																						0.148656						0.113149
T.cells.regulatory..Tregs.																						0.0404194						0.0772898
T.cells.gamma.delta																						0						0.0608863
NK.cells.resting																						0.119857						0
NK.cells.activated																						0.125282						0.119894
Monocytes																						0.261096						0.062838
Macrophages.M0																						0						0.296228
Macrophages.M1																						0.0361382						0.0549281
Macrophages.M2																						0.32836						0.0831832
Dendritic.cells.resting																						0.0479698						0.0202094
Dendritic.cells.activated																						0.073889						0
Mast.cells.resting																						0.301206						0.0676266
Mast.cells.activated																						0.0344107						0
Eosinophils																						0						0
Neutrophils																						0.0203584						0
T.cells.all																						0.179472						0.142656
B.cells.all																						0.0822527						0.227591
Nk.cells.all																						0.22725						0.119894
Macrophages.all																						0.334535						0.307458
Dendritic.cells.all																						0.0649326						0.0202094
Mast.cells.all																						0.268457						0.0676266
Leukocytes.all																						2.79098e-15						1.54993e-15
