## Additional Files for "Sensei: How many samples to tell evolution in single-cell studies?": Additional File 3.xlsx

### Sheet: mean
	ACC	BLCA	BRCA	CESC	CHOL	COAD	DLBC	ESCA	GBM	HNSC	KICH	KIRC	KIRP	LAML	LGG	LIHC	LUAD	LUSC	MESO	OV	PAAD	PCPG	PRAD	READ	SARC	SKCM	STAD	TGCT	THCA	THYM	UCEC	UCS	UVM
B.cells.naive																										0.0288142
B.cells.memory																										0.000652508
Plasma.cells																										0.00425872
T.cells.CD8																										0.270729
T.cells.CD4.naive																										0
T.cells.CD4.memory.resting																										0.0543644
T.cells.CD4.memory.activated																										0.00510928
T.cells.follicular.helper																										0.0975498
T.cells.regulatory..Tregs.																										0.030827
T.cells.gamma.delta																										0
NK.cells.resting																										0
NK.cells.activated																										0.0173469
Monocytes																										0
Macrophages.M0																										0.178682
Macrophages.M1																										0.0750214
Macrophages.M2																										0.18786
Dendritic.cells.resting																										0.00973395
Dendritic.cells.activated																										0
Mast.cells.resting																										0.0390506
Mast.cells.activated																										0
Eosinophils																										0
Neutrophils																										0
T.cells.all																										0.45858
B.cells.all																										0.0294667
Nk.cells.all																										0.0173469
Macrophages.all																										0.441563
Dendritic.cells.all																										0.00973395
Mast.cells.all																										0.0390506
Leukocytes.all																										1

### Sheet: mean 95% CI lower
	ACC	BLCA	BRCA	CESC	CHOL	COAD	DLBC	ESCA	GBM	HNSC	KICH	KIRC	KIRP	LAML	LGG	LIHC	LUAD	LUSC	MESO	OV	PAAD	PCPG	PRAD	READ	SARC	SKCM	STAD	TGCT	THCA	THYM	UCEC	UCS	UVM
B.cells.naive
B.cells.memory
Plasma.cells
T.cells.CD8
T.cells.CD4.naive
T.cells.CD4.memory.resting
T.cells.CD4.memory.activated
T.cells.follicular.helper
T.cells.regulatory..Tregs.
T.cells.gamma.delta
NK.cells.resting
NK.cells.activated
Monocytes
Macrophages.M0
Macrophages.M1
Macrophages.M2
Dendritic.cells.resting
Dendritic.cells.activated
Mast.cells.resting
Mast.cells.activated
Eosinophils
Neutrophils
T.cells.all
B.cells.all
Nk.cells.all
Macrophages.all
Dendritic.cells.all
Mast.cells.all
Leukocytes.all

### Sheet: mean 95% CI upper
	ACC	BLCA	BRCA	CESC	CHOL	COAD	DLBC	ESCA	GBM	HNSC	KICH	KIRC	KIRP	LAML	LGG	LIHC	LUAD	LUSC	MESO	OV	PAAD	PCPG	PRAD	READ	SARC	SKCM	STAD	TGCT	THCA	THYM	UCEC	UCS	UVM
B.cells.naive
B.cells.memory
Plasma.cells
T.cells.CD8
T.cells.CD4.naive
T.cells.CD4.memory.resting
T.cells.CD4.memory.activated
T.cells.follicular.helper
T.cells.regulatory..Tregs.
T.cells.gamma.delta
NK.cells.resting
NK.cells.activated
Monocytes
Macrophages.M0
Macrophages.M1
Macrophages.M2
Dendritic.cells.resting
Dendritic.cells.activated
Mast.cells.resting
Mast.cells.activated
Eosinophils
Neutrophils
T.cells.all
B.cells.all
Nk.cells.all
Macrophages.all
Dendritic.cells.all
Mast.cells.all
Leukocytes.all

### Sheet: sd
	ACC	BLCA	BRCA	CESC	CHOL	COAD	DLBC	ESCA	GBM	HNSC	KICH	KIRC	KIRP	LAML	LGG	LIHC	LUAD	LUSC	MESO	OV	PAAD	PCPG	PRAD	READ	SARC	SKCM	STAD	TGCT	THCA	THYM	UCEC	UCS	UVM
B.cells.naive
B.cells.memory
Plasma.cells
T.cells.CD8
T.cells.CD4.naive
T.cells.CD4.memory.resting
T.cells.CD4.memory.activated
T.cells.follicular.helper
T.cells.regulatory..Tregs.
T.cells.gamma.delta
NK.cells.resting
NK.cells.activated
Monocytes
Macrophages.M0
Macrophages.M1
Macrophages.M2
Dendritic.cells.resting
Dendritic.cells.activated
Mast.cells.resting
Mast.cells.activated
Eosinophils
Neutrophils
T.cells.all
B.cells.all
Nk.cells.all
Macrophages.all
Dendritic.cells.all
Mast.cells.all
Leukocytes.all

### Sheet: sd 95% CI lower
	ACC	BLCA	BRCA	CESC	CHOL	COAD	DLBC	ESCA	GBM	HNSC	KICH	KIRC	KIRP	LAML	LGG	LIHC	LUAD	LUSC	MESO	OV	PAAD	PCPG	PRAD	READ	SARC	SKCM	STAD	TGCT	THCA	THYM	UCEC	UCS	UVM
B.cells.naive
B.cells.memory
Plasma.cells
T.cells.CD8
T.cells.CD4.naive
T.cells.CD4.memory.resting
T.cells.CD4.memory.activated
T.cells.follicular.helper
T.cells.regulatory..Tregs.
T.cells.gamma.delta
NK.cells.resting
NK.cells.activated
Monocytes
Macrophages.M0
Macrophages.M1
Macrophages.M2
Dendritic.cells.resting
Dendritic.cells.activated
Mast.cells.resting
Mast.cells.activated
Eosinophils
Neutrophils
T.cells.all
B.cells.all
Nk.cells.all
Macrophages.all
Dendritic.cells.all
Mast.cells.all
Leukocytes.all

### Sheet: sd 95% CI upper
	ACC	BLCA	BRCA	CESC	CHOL	COAD	DLBC	ESCA	GBM	HNSC	KICH	KIRC	KIRP	LAML	LGG	LIHC	LUAD	LUSC	MESO	OV	PAAD	PCPG	PRAD	READ	SARC	SKCM	STAD	TGCT	THCA	THYM	UCEC	UCS	UVM
B.cells.naive
B.cells.memory
Plasma.cells
T.cells.CD8
T.cells.CD4.naive
T.cells.CD4.memory.resting
T.cells.CD4.memory.activated
T.cells.follicular.helper
T.cells.regulatory..Tregs.
T.cells.gamma.delta
NK.cells.resting
NK.cells.activated
Monocytes
Macrophages.M0
Macrophages.M1
Macrophages.M2
Dendritic.cells.resting
Dendritic.cells.activated
Mast.cells.resting
Mast.cells.activated
Eosinophils
Neutrophils
T.cells.all
B.cells.all
Nk.cells.all
Macrophages.all
Dendritic.cells.all
Mast.cells.all
Leukocytes.all
