## Additional Files for "Sensei: How many samples to tell evolution in single-cell studies?": Additional File 4.xlsx

### Sheet: mean
	ACC	BLCA	BRCA	CESC	CHOL	COAD	DLBC	ESCA	GBM	HNSC	KICH	KIRC	KIRP	LAML	LGG	LIHC	LUAD	LUSC	MESO	OV	PAAD	PCPG	PRAD	READ	SARC	SKCM	STAD	TGCT	THCA	THYM	UCEC	UCS	UVM
B.cells.naive			0.0915544	0.0203359		0		0.0120042		0.00676283											0.0107792	0.0139928	0.155278		0.00476405	0.0401748			0.101338
B.cells.memory			0.0618576	0.0377874		0.0547722		0		0.00526921											0.0595411	0.0108055	0		0	0.0358799			0.0567829
Plasma.cells			0.0238535	0.0251796		0.018013		0.00226697		0.0115013											0.0311131	0.0683072	0		0.0131959	0.032022			0.0434628
T.cells.CD8			0.103286	0.145788		0		0.127109		0.186403											0.138872	0.0920697	0.145184		0.383791	0.175226			0.127236
T.cells.CD4.naive			0.00620891	0.000974839		0.153162		0		0.0501172											0.0369914	0.000328477	0		0	0.00288195			0.000490751
T.cells.CD4.memory.resting			0.127609	0		0.0943552		0.257183		0.165945											0.0553283	0.151798	0.0217679		0	0.0467775			0.0734337
T.cells.CD4.memory.activated			0.00211673	0.00446247		0		0		0											0	0	0		0.0378013	0.00900828			7.57665e-05
T.cells.follicular.helper			0.0493092	0.0702099		0		0		0.0708668											0	0.0610906	0.112806		0.0740439	0.0777472			0.0895575
T.cells.regulatory..Tregs.			0.0250516	0.0379557		0		0		0.0506383											0	0	0.0520958		0.0316042	0.0396067			0.022387
T.cells.gamma.delta			0	0		0		0		0											0	0	0		0	0.00188348			0
NK.cells.resting			0.010718	0		0.0221876		0.0673805		0.0181392											0.0473083	0.118762	0		0	0.0121635			0.00367465
NK.cells.activated			0.0359406	0.0511802		0.0316031		0.0165147		0.0404308											0	0.0314539	0.0474477		0.0179172	0.0288673			0.0284316
Monocytes			0.0786548	0.0349179		0.0360947		0.0495342		0.00527192											0.037495	0.0897362	0.0327781		0.00606918	0.0303372			0.0171294
Macrophages.M0			0.00743782	0.211382		0.154043		0.075986		0.176912											0.00626182	0	0		0.0251982	0.134896			0.0318405
Macrophages.M1			0.0536357	0.0791296		0		0.00605225		0.0342072											0	0.00585524	0.0848474		0.0911151	0.0557648			0.0149142
Macrophages.M2			0.228058	0.211726		0.400605		0.21404		0.0943344											0.558562	0.304355	0.28225		0.262402	0.227485			0.308161
Dendritic.cells.resting			0.0142235	0.028303		0		0.0592775		0.00735125											0	0	0.00474431		0	0.00476165			0.0149078
Dendritic.cells.activated			0.0115089	0		0		0.00582945		0.0253529											0.001487	0.0184206	0		0	0.00113636			0.00986127
Mast.cells.resting			0.0419081	0.00550987		0		0.0962347		0.00925199											0	0.0221923	0.0608007		0.0177513	0.0336068			0.055841
Mast.cells.activated			0.0212051	0.035158		0.0351638		0		0.0352261											0.0117495	0.0108329	0		0.0343471	0.00638951			0
Eosinophils			0.00269583	0		0		0		0.00601819											0	0	0		0	0.00133618			0
Neutrophils			0.00316632	0		0		0.0105872		0											0.00451171	0	0		0	0.00204894			0.000473909
T.cells.all			0.313581	0.259391		0.247517		0.384293		0.52397											0.231192	0.305286	0.331854		0.52724	0.353131			0.313181
B.cells.all			0.153412	0.0581232		0.0547722		0.0120042		0.012032											0.0703203	0.0247984	0.155278		0.00476405	0.0760547			0.158121
Nk.cells.all			0.0466586	0.0511802		0.0537907		0.0838952		0.0585699											0.0473083	0.150216	0.0474477		0.0179172	0.0410308			0.0321062
Macrophages.all			0.289132	0.502237		0.554648		0.296078		0.305454											0.564824	0.31021	0.367097		0.378715	0.418145			0.354916
Dendritic.cells.all			0.0257324	0.028303		0		0.0651069		0.0327042											0.001487	0.0184206	0.00474431		0	0.005898			0.024769
Mast.cells.all			0.0631131	0.0406679		0.0351638		0.0962347		0.0444781											0.0117495	0.0330253	0.0608007		0.0520984	0.0399963			0.055841
Leukocytes.all			1	1		1		1		1											1	1	1		1	1			1

### Sheet: mean 95% CI lower
	ACC	BLCA	BRCA	CESC	CHOL	COAD	DLBC	ESCA	GBM	HNSC	KICH	KIRC	KIRP	LAML	LGG	LIHC	LUAD	LUSC	MESO	OV	PAAD	PCPG	PRAD	READ	SARC	SKCM	STAD	TGCT	THCA	THYM	UCEC	UCS	UVM
B.cells.naive			0.0196522	0						0												0				0.0339472			0.0322631
B.cells.memory			0	0						0												0				0.0305705			0.00333872
Plasma.cells			0	0						0												0				0.0271693			0.00729224
T.cells.CD8			0.0454787	0						0												0				0.163575			0.0943196
T.cells.CD4.naive			0	0						0												0				0.00107526			0
T.cells.CD4.memory.resting			0.0353228	0						0												0				0.0407868			0.030859
T.cells.CD4.memory.activated			0	0						0												0				0.00709477			0
T.cells.follicular.helper			0.0137248	0						0												0				0.0735879			0.047783
T.cells.regulatory..Tregs.			0	0						0												0				0.0358112			0.00836388
T.cells.gamma.delta			0	0						0												0				0.000877134			0
NK.cells.resting			0	0						0												0				0.0097287			0
NK.cells.activated			0	0						0												0				0.0259248			0.00523764
Monocytes			0	0						0												0				0.0270135			0.00638279
Macrophages.M0			0	0						0												0				0.118608			0.0116229
Macrophages.M1			0	0						0												0				0.0515296			0
Macrophages.M2			0.113297	0						0												0.100244				0.214687			0.205731
Dendritic.cells.resting			0	0						0												0				0.0037766			0.00104724
Dendritic.cells.activated			0	0						0												0				0.000578445			0
Mast.cells.resting			0.010172	0						0												0				0.0279588			0.000441662
Mast.cells.activated			0	0						0												0				0.0041083			0
Eosinophils			0	0						0												0				0.000804561			0
Neutrophils			0	0						0												0				0.000606632			0
T.cells.all			0.19474	0						0												0				0.338478			0.255511
B.cells.all			0.028782	0						0												0				0.0672289			0.0787202
Nk.cells.all			0	0						0												0				0.0380652			0.0113068
Macrophages.all			0.21277	0						0.208501												0.0317014				0.400767			0.26197
Dendritic.cells.all			0.000447872	0						0												0				0.00479532			0.00499246
Mast.cells.all			0.00914581	0						0												0				0.0342873			0.000441662
Leukocytes.all			1	1						1												1				1			1

### Sheet: mean 95% CI upper
	ACC	BLCA	BRCA	CESC	CHOL	COAD	DLBC	ESCA	GBM	HNSC	KICH	KIRC	KIRP	LAML	LGG	LIHC	LUAD	LUSC	MESO	OV	PAAD	PCPG	PRAD	READ	SARC	SKCM	STAD	TGCT	THCA	THYM	UCEC	UCS	UVM
B.cells.naive			0.163457	0.278727						0.0926927												0.191789				0.0464024			0.170413
B.cells.memory			0.12989	0.152843						0.0722209												0.148103				0.0411894			0.110227
Plasma.cells			0.0523503	0.100028						0.101007												0.83643				0.0368747			0.0796333
T.cells.CD8			0.161094	1						1												0.647806				0.186877			0.160153
T.cells.CD4.naive			0.0160836	0.0133613						0.686917												0.00450217				0.00468865			0.00165119
T.cells.CD4.memory.resting			0.219895	0						1												1				0.0527681			0.116008
T.cells.CD4.memory.activated			0.00729619	0.0611636						0												0				0.0109218			0.000193181
T.cells.follicular.helper			0.0848935	0.83094						0.971315												0.837321				0.0819065			0.131332
T.cells.regulatory..Tregs.			0.0645653	0.368136						0.694059												0				0.0434023			0.0364101
T.cells.gamma.delta			0	0						0												0				0.00288984			0
NK.cells.resting			0.0263441	0						0.248619												0.536971				0.0145983			0.00979489
NK.cells.activated			0.0797632	0.236136						0.140359												0.410946				0.0318099			0.0516255
Monocytes			0.173869	0.240312						0.0499165												0.637387				0.0336608			0.0278761
Macrophages.M0			0.0256375	1						0.919869												0				0.151184			0.0520581
Macrophages.M1			0.119307	1						0.468851												0.0802532				0.0600001			0.0302459
Macrophages.M2			0.34282	0.853598						0.305694												0.508466				0.240282			0.410591
Dendritic.cells.resting			0.0333483	0.387927						0.100758												0				0.00574669			0.0287683
Dendritic.cells.activated			0.0341286	0						0.347492												0.217116				0.00169427			0.0218036
Mast.cells.resting			0.0736441	0.0755194						0.12681												0.304172				0.0392548			0.11124
Mast.cells.activated			0.0561072	0.481883						0.482816												0.148479				0.00867071			0
Eosinophils			0.00929228	0						0.0824865												0				0.00186779			0
Neutrophils			0.00970561	0						0												0				0.00349125			0.00159453
T.cells.all			0.432423	1						1												0.742419				0.367784			0.370851
B.cells.all			0.278042	0.201459						0.164914												0.0652973				0.0848806			0.237522
Nk.cells.all			0.0990144	0.236136						0.189121												0.947917				0.0439964			0.0529057
Macrophages.all			0.365494	1						0.402408												0.588719				0.435523			0.447861
Dendritic.cells.all			0.051017	0.387927						0.261437												0.217116				0.00700068			0.0445456
Mast.cells.all			0.11708	0.417384						0.37451												0.17736				0.0457053			0.11124
Leukocytes.all			1	1						1												1				1			1

### Sheet: sd
	ACC	BLCA	BRCA	CESC	CHOL	COAD	DLBC	ESCA	GBM	HNSC	KICH	KIRC	KIRP	LAML	LGG	LIHC	LUAD	LUSC	MESO	OV	PAAD	PCPG	PRAD	READ	SARC	SKCM	STAD	TGCT	THCA	THYM	UCEC	UCS	UVM
B.cells.naive			0.0777451	0.0287593						0.00956409												0.0197889				0.0607522			0.0826232
B.cells.memory			0.0735612	0.0128058						0.00745179												0.0152813				0.0517952			0.0639269
Plasma.cells			0.0308125	0.0083307						0.00996203												0.0854929				0.0473395			0.0432651
T.cells.CD8			0.0625052	0.128676						0.1978												0.061854				0.113659			0.0393728
T.cells.CD4.naive			0.0106771	0.00137863						0.0708765												0.000464536				0.0176249			0.00138805
T.cells.CD4.memory.resting			0.0997851	0						0.234681												0.197367				0.0584409			0.0509253
T.cells.CD4.memory.activated			0.00560034	0.00631089						0												0				0.0186669			0.000140445
T.cells.follicular.helper			0.038476	0.0846701						0.100221												0.0863952				0.040575			0.0499682
T.cells.regulatory..Tregs.			0.0427246	0.0367494						0.0716134												0				0.0370264			0.0167736
T.cells.gamma.delta			0	0						0												0				0.00981727			0
NK.cells.resting			0.0168959	0						0.0256526												0.0465471				0.0237521			0.00732069
NK.cells.activated			0.0473837	0.0205858						0.0111221												0.0422378				0.0287052			0.0277433
Monocytes			0.102951	0.0228605						0.00496898												0.0609541				0.0324234			0.0128545
Macrophages.M0			0.0196786	0.298939						0.0826919												0				0.158895			0.0241831
Macrophages.M1			0.0710075	0.111906						0.0483763												0.00828056				0.0413164			0.0183389
Macrophages.M2			0.124087	0.0714409						0.0235245												0.0227178				0.124844			0.122521
Dendritic.cells.resting			0.0206789	0.0400265						0.0103962												0				0.00960944			0.0165792
Dendritic.cells.activated			0.0244578	0						0.0358545												0.022115				0.00544261			0.0142847
Mast.cells.resting			0.034315	0.00779213						0.0130843												0.0313847				0.0550979			0.0662655
Mast.cells.activated			0.0377383	0.049721						0.0498172												0.0153201				0.0222539			0
Eosinophils			0.00713249	0						0.008511												0				0.00518608			0
Neutrophils			0.00707068	0						0												0				0.0140702			0.00134042
T.cells.all			0.128499	0.255028						0.0640768												0.0486533				0.142944			0.0689814
B.cells.all			0.134758	0.0159534						0.0170159												0.00450757				0.0860989			0.0949745
Nk.cells.all			0.0566103	0.0205858						0.0145305												0.0887849				0.0289302			0.0248791
Macrophages.all			0.0825673	0.258473						0.010791												0.0309983				0.169531			0.111176
Dendritic.cells.all			0.0273392	0.0400265						0.0254582												0.022115				0.010757			0.0236556
Mast.cells.all			0.0583528	0.0419288						0.0367329												0.0160646				0.0556928			0.0662655
Leukocytes.all			7.96735e-16	3.14018e-16						1.65047e-15												4.00297e-16				5.13761e-16			5.72292e-16

### Sheet: sd 95% CI lower
	ACC	BLCA	BRCA	CESC	CHOL	COAD	DLBC	ESCA	GBM	HNSC	KICH	KIRC	KIRP	LAML	LGG	LIHC	LUAD	LUSC	MESO	OV	PAAD	PCPG	PRAD	READ	SARC	SKCM	STAD	TGCT	THCA	THYM	UCEC	UCS	UVM
B.cells.naive			0.0500984	0.0128309						0.00426701												0.00882879				0.0566572			0.0546283
B.cells.memory			0.0474024	0.0057133						0.00332461												0.00681774				0.0483039			0.0422668
Plasma.cells			0.0198554	0.00371673						0.00444455												0.0381426				0.0441486			0.0286058
T.cells.CD8			0.040278	0.0574087						0.0882484												0.0275961				0.105998			0.0260323
T.cells.CD4.naive			0.00688025	0.000615075						0.0316215												0.000207253				0.0164369			0.000917744
T.cells.CD4.memory.resting			0.0643009	0						0.104703												0.0880552				0.0545017			0.0336705
T.cells.CD4.memory.activated			0.00360883	0.0028156						0												0				0.0174087			9.28584e-05
T.cells.follicular.helper			0.0247937	0.0377755						0.0447134												0.0385451				0.0378401			0.0330377
T.cells.regulatory..Tregs.			0.0275315	0.0163957						0.0319502												0				0.0345307			0.0110903
T.cells.gamma.delta			0	0						0												0				0.00915553			0
NK.cells.resting			0.0108876	0						0.0114449												0.020767				0.0221511			0.00484025
NK.cells.activated			0.0305337	0.00918433						0.00496213												0.0188444				0.0267703			0.0183431
Monocytes			0.0663411	0.0101992						0.00221691												0.0271946				0.0302379			0.00849907
Macrophages.M0			0.0126808	0.133371						0.0368929												0				0.148184			0.0159892
Macrophages.M1			0.0457568	0.0499268						0.0215831												0.00369437				0.0385314			0.0121252
Macrophages.M2			0.0799611	0.0318733						0.0104954												0.0101355				0.116429			0.0810076
Dendritic.cells.resting			0.0133254	0.0178578						0.00463827												0				0.00896172			0.0109617
Dendritic.cells.activated			0.0157605	0						0.0159964												0.00986659				0.00507575			0.00944467
Mast.cells.resting			0.0221123	0.00347645						0.00583755												0.0140022				0.051384			0.043813
Mast.cells.activated			0.0243183	0.022183						0.0222259												0.00683505				0.0207538			0
Eosinophils			0.00459613	0						0.00379718												0				0.00483652			0
Neutrophils			0.0045563	0						0												0				0.0131218			0.000886249
T.cells.all			0.0828039	0.11378						0.0285878												0.0217067				0.133309			0.0456087
B.cells.all			0.086837	0.00711761						0.00759162												0.00201105				0.0802954			0.0627947
Nk.cells.all			0.0364793	0.00918433						0.00648278												0.0396113				0.0269801			0.0164494
Macrophages.all			0.0532058	0.115318						0.00481441												0.0138299				0.158104			0.0735067
Dendritic.cells.all			0.0176172	0.0178578						0.0113582												0.00986659				0.0100319			0.0156405
Mast.cells.all			0.0376021	0.0187065						0.0163884												0.00716719				0.0519389			0.043813
Leukocytes.all			5.13411e-16	1.40099e-16						7.36354e-16												1.78592e-16				4.79131e-16			3.78385e-16

### Sheet: sd 95% CI upper
	ACC	BLCA	BRCA	CESC	CHOL	COAD	DLBC	ESCA	GBM	HNSC	KICH	KIRC	KIRP	LAML	LGG	LIHC	LUAD	LUSC	MESO	OV	PAAD	PCPG	PRAD	READ	SARC	SKCM	STAD	TGCT	THCA	THYM	UCEC	UCS	UVM
B.cells.naive			0.1712	0.917712						0.305192												0.631466				0.0654901			0.168161
B.cells.memory			0.161987	0.408635						0.237788												0.487629				0.0558346			0.130109
Plasma.cells			0.0678511	0.265834						0.31789												2.72809				0.0510315			0.0880563
T.cells.CD8			0.137641	4.10607						6.31183												1.97377				0.122523			0.0801344
T.cells.CD4.naive			0.0235117	0.0439923						2.26168												0.0148234				0.0189994			0.00282506
T.cells.CD4.memory.resting			0.219733	0						7.48871												6.29802				0.0629986			0.103647
T.cells.CD4.memory.activated			0.0123323	0.201382						0												0				0.0201227			0.000285843
T.cells.follicular.helper			0.0847267	2.70184						3.19806												2.75688				0.0437394			0.101699
T.cells.regulatory..Tregs.			0.0940824	1.17268						2.28519												0				0.0399141			0.0341389
T.cells.gamma.delta			0	0						0												0				0.0105829			0
NK.cells.resting			0.037206	0						0.81858												1.48533				0.0256045			0.0148996
NK.cells.activated			0.104342	0.656896						0.354909												1.34782				0.0309439			0.0564651
Monocytes			0.226705	0.729483						0.158561												1.94506				0.034952			0.0261624
Macrophages.M0			0.0433336	9.53918						2.63871												0				0.171286			0.0492192
Macrophages.M1			0.156363	3.57094						1.5437												0.264234				0.0445386			0.0373246
Macrophages.M2			0.273249	2.27969						0.750671												0.724928				0.13458			0.249363
Dendritic.cells.resting			0.0455364	1.27725						0.331745												0				0.0103589			0.0337431
Dendritic.cells.activated			0.0538577	0						1.14412												0.705693				0.00586707			0.0290732
Mast.cells.resting			0.0755638	0.248648						0.417522												1.00149				0.0593949			0.134868
Mast.cells.activated			0.0831023	1.5866						1.58968												0.488867				0.0239894			0
Eosinophils			0.0157062	0						0.271587												0				0.00559054			0
Neutrophils			0.0155701	0						0												0				0.0151675			0.00272811
T.cells.all			0.282963	8.13798						2.0447												1.55254				0.154092			0.140396
B.cells.all			0.296745	0.509077						0.542979												0.143837				0.0928136			0.193299
Nk.cells.all			0.12466	0.656896						0.463671												2.83314				0.0311864			0.0506358
Macrophages.all			0.181819	8.24793						0.344343												0.989162				0.182753			0.226274
Dendritic.cells.all			0.0602027	1.27725						0.812376												0.705693				0.0115959			0.0481456
Mast.cells.all			0.128497	1.33796						1.17215												0.512623				0.0600362			0.134868
Leukocytes.all			1.75446e-15	1.00204e-14						5.26666e-14												1.27735e-14				5.53828e-16			1.16477e-15
