## Additional Files for "Sensei: How many samples to tell evolution in single-cell studies?": Additional File 5.xlsx

### Sheet: mean
	ACC	BLCA	BRCA	CESC	CHOL	COAD	DLBC	ESCA	GBM	HNSC	KICH	KIRC	KIRP	LAML	LGG	LIHC	LUAD	LUSC	MESO	OV	PAAD	PCPG	PRAD	READ	SARC	SKCM	STAD	TGCT	THCA	THYM	UCEC	UCS	UVM
B.cells.naive														0.0898623
B.cells.memory														0.0404339
Plasma.cells														0.0493938
T.cells.CD8														0.0379363
T.cells.CD4.naive														0.0196689
T.cells.CD4.memory.resting														0.107158
T.cells.CD4.memory.activated														0.00235536
T.cells.follicular.helper														0.00441766
T.cells.regulatory..Tregs.														0.00177551
T.cells.gamma.delta														0.00142358
NK.cells.resting														0.0725424
NK.cells.activated														0.00224619
Monocytes														0.320265
Macrophages.M0														0.000134886
Macrophages.M1														0.000113742
Macrophages.M2														0.0583271
Dendritic.cells.resting														4.79627e-05
Dendritic.cells.activated														0.00355152
Mast.cells.resting														0.125621
Mast.cells.activated														0.00694139
Eosinophils														0.0513099
Neutrophils														0.00447346
T.cells.all														0.174735
B.cells.all														0.130296
Nk.cells.all														0.0747886
Macrophages.all														0.0585758
Dendritic.cells.all														0.00359948
Mast.cells.all														0.132562
Leukocytes.all														1

### Sheet: mean 95% CI lower
	ACC	BLCA	BRCA	CESC	CHOL	COAD	DLBC	ESCA	GBM	HNSC	KICH	KIRC	KIRP	LAML	LGG	LIHC	LUAD	LUSC	MESO	OV	PAAD	PCPG	PRAD	READ	SARC	SKCM	STAD	TGCT	THCA	THYM	UCEC	UCS	UVM
B.cells.naive														0.0774917
B.cells.memory														0.0317925
Plasma.cells														0.0418246
T.cells.CD8														0.0315532
T.cells.CD4.naive														0.0145379
T.cells.CD4.memory.resting														0.0953083
T.cells.CD4.memory.activated														0.00144721
T.cells.follicular.helper														0.00308275
T.cells.regulatory..Tregs.														0.00108395
T.cells.gamma.delta														0.000153148
NK.cells.resting														0.0656011
NK.cells.activated														0.00109896
Monocytes														0.2847
Macrophages.M0														0
Macrophages.M1														4.33196e-05
Macrophages.M2														0.0494948
Dendritic.cells.resting														0
Dendritic.cells.activated														0.00269859
Mast.cells.resting														0.10394
Mast.cells.activated														0.00481505
Eosinophils														0.0419193
Neutrophils														0.00247883
T.cells.all														0.158954
B.cells.all														0.116876
Nk.cells.all														0.0680554
Macrophages.all														0.0497561
Dendritic.cells.all														0.00274567
Mast.cells.all														0.110902
Leukocytes.all														1

### Sheet: mean 95% CI upper
	ACC	BLCA	BRCA	CESC	CHOL	COAD	DLBC	ESCA	GBM	HNSC	KICH	KIRC	KIRP	LAML	LGG	LIHC	LUAD	LUSC	MESO	OV	PAAD	PCPG	PRAD	READ	SARC	SKCM	STAD	TGCT	THCA	THYM	UCEC	UCS	UVM
B.cells.naive														0.102233
B.cells.memory														0.0490753
Plasma.cells														0.0569631
T.cells.CD8														0.0443194
T.cells.CD4.naive														0.0247999
T.cells.CD4.memory.resting														0.119007
T.cells.CD4.memory.activated														0.00326351
T.cells.follicular.helper														0.00575257
T.cells.regulatory..Tregs.														0.00246708
T.cells.gamma.delta														0.00269401
NK.cells.resting														0.0794837
NK.cells.activated														0.00339341
Monocytes														0.35583
Macrophages.M0														0.000290592
Macrophages.M1														0.000184165
Macrophages.M2														0.0671595
Dendritic.cells.resting														0.000142611
Dendritic.cells.activated														0.00440445
Mast.cells.resting														0.147302
Mast.cells.activated														0.00906773
Eosinophils														0.0607006
Neutrophils														0.0064681
T.cells.all														0.190516
B.cells.all														0.143716
Nk.cells.all														0.0815219
Macrophages.all														0.0673954
Dendritic.cells.all														0.0044533
Mast.cells.all														0.154222
Leukocytes.all														1

### Sheet: sd
	ACC	BLCA	BRCA	CESC	CHOL	COAD	DLBC	ESCA	GBM	HNSC	KICH	KIRC	KIRP	LAML	LGG	LIHC	LUAD	LUSC	MESO	OV	PAAD	PCPG	PRAD	READ	SARC	SKCM	STAD	TGCT	THCA	THYM	UCEC	UCS	UVM
B.cells.naive														0.0838696
B.cells.memory														0.0585866
Plasma.cells														0.0513178
T.cells.CD8														0.0432759
T.cells.CD4.naive														0.0347873
T.cells.CD4.memory.resting														0.0803374
T.cells.CD4.memory.activated														0.00615704
T.cells.follicular.helper														0.00905038
T.cells.regulatory..Tregs.														0.00468865
T.cells.gamma.delta														0.00861325
NK.cells.resting														0.0470605
NK.cells.activated														0.00777792
Monocytes														0.241123
Macrophages.M0														0.00105565
Macrophages.M1														0.000477449
Macrophages.M2														0.0598813
Dendritic.cells.resting														0.000641698
Dendritic.cells.activated														0.00578268
Mast.cells.resting														0.146993
Mast.cells.activated														0.0144161
Eosinophils														0.0636665
Neutrophils														0.0135232
T.cells.all														0.10699
B.cells.all														0.0909862
Nk.cells.all														0.0456499
Macrophages.all														0.0597953
Dendritic.cells.all														0.00578866
Mast.cells.all														0.14685
Leukocytes.all														5.01641e-16

### Sheet: sd 95% CI lower
	ACC	BLCA	BRCA	CESC	CHOL	COAD	DLBC	ESCA	GBM	HNSC	KICH	KIRC	KIRP	LAML	LGG	LIHC	LUAD	LUSC	MESO	OV	PAAD	PCPG	PRAD	READ	SARC	SKCM	STAD	TGCT	THCA	THYM	UCEC	UCS	UVM
B.cells.naive														0.0759885
B.cells.memory														0.0530813
Plasma.cells														0.0464956
T.cells.CD8														0.0392093
T.cells.CD4.naive														0.0315184
T.cells.CD4.memory.resting														0.0727882
T.cells.CD4.memory.activated														0.00557847
T.cells.follicular.helper														0.00819993
T.cells.regulatory..Tregs.														0.00424806
T.cells.gamma.delta														0.00780387
NK.cells.resting														0.0426383
NK.cells.activated														0.00704704
Monocytes														0.218465
Macrophages.M0														0.000956454
Macrophages.M1														0.000432584
Macrophages.M2														0.0542543
Dendritic.cells.resting														0.000581398
Dendritic.cells.activated														0.00523929
Mast.cells.resting														0.13318
Mast.cells.activated														0.0130615
Eosinophils														0.0576838
Neutrophils														0.0122524
T.cells.all														0.096936
B.cells.all														0.0824364
Nk.cells.all														0.0413602
Macrophages.all														0.0541764
Dendritic.cells.all														0.00524471
Mast.cells.all														0.133051
Leukocytes.all														4.54502e-16

### Sheet: sd 95% CI upper
	ACC	BLCA	BRCA	CESC	CHOL	COAD	DLBC	ESCA	GBM	HNSC	KICH	KIRC	KIRP	LAML	LGG	LIHC	LUAD	LUSC	MESO	OV	PAAD	PCPG	PRAD	READ	SARC	SKCM	STAD	TGCT	THCA	THYM	UCEC	UCS	UVM
B.cells.naive														0.093589
B.cells.memory														0.065376
Plasma.cells														0.0572649
T.cells.CD8														0.048291
T.cells.CD4.naive														0.0388186
T.cells.CD4.memory.resting														0.0896474
T.cells.CD4.memory.activated														0.00687056
T.cells.follicular.helper														0.0100992
T.cells.regulatory..Tregs.														0.005232
T.cells.gamma.delta														0.0096114
NK.cells.resting														0.0525142
NK.cells.activated														0.00867928
Monocytes														0.269066
Macrophages.M0														0.00117799
Macrophages.M1														0.000532779
Macrophages.M2														0.0668207
Dendritic.cells.resting														0.000716062
Dendritic.cells.activated														0.00645282
Mast.cells.resting														0.164027
Mast.cells.activated														0.0160868
Eosinophils														0.0710445
Neutrophils														0.0150903
T.cells.all														0.119388
B.cells.all														0.10153
Nk.cells.all														0.0509401
Macrophages.all														0.0667248
Dendritic.cells.all														0.00645949
Mast.cells.all														0.163868
Leukocytes.all														5.59774e-16
