## Additional Files for "Sensei: How many samples to tell evolution in single-cell studies?": Additional File 7.xlsx

### Sheet: mean
	ACC	BLCA	BRCA	CESC	CHOL	COAD	DLBC	ESCA	GBM	HNSC	KICH	KIRC	KIRP	LAML	LGG	LIHC	LUAD	LUSC	MESO	OV	PAAD	PCPG	PRAD	READ	SARC	SKCM	STAD	TGCT	THCA	THYM	UCEC	UCS	UVM
B.cells.naive						0.00261872			0.00662488						0.00777366	0.0172089	0.0892654			0.00576005				0.0852507	0.00850392						0
B.cells.memory						0.0670167			0.00877357						0.0175044	0.0060359	0.000996504			0.0486281				0	0.022906						0
Plasma.cells						0			0.0149595						0.00125801	0.0130698	0.169429			0.00754055				0.0146103	0.0287395						0.0320092
T.cells.CD8						0			0.0494969						0.0573599	0.111297	0.113175			0.13057				0.143407	0.0722965						0.0122089
T.cells.CD4.naive						0.0353037			0.000230132						0.0206501	0	0			0				0	0						0
T.cells.CD4.memory.resting						0			0.122052						0.0693286	0.239112	0.15351			0.0689062				0.149465	0.110105						0.191615
T.cells.CD4.memory.activated						0.0194185			0.000334439						0	0.00502296	0.00728496			0.00400923				0	0						0
T.cells.follicular.helper						0			0.020778						0.0349895	0.00769141	0.0219127			0.0745926				0.0191585	0.0327901						0.0832347
T.cells.regulatory..Tregs.						0.00483437			0.00750157						0.00277023	0.00572608	0.00776699			0.0278375				0.0580902	0.0542519						0
T.cells.gamma.delta						0			0.000873318						0	0	0			0.00434233				0	0						0
NK.cells.resting						0.0229259			0.0310228						0.0225383	0.0906829	0.00445889			0.00679222				0	0						0.0789395
NK.cells.activated						0			0.0172168						0.0515368	0.000723994	0.0145489			0.0813933				0.00190671	0.0336037						0.0137412
Monocytes						0			0.0880367						0.0875627	0.0886783	0.00468589			0.0433842				0.0734233	0.0461125						0.0133987
Macrophages.M0						0.603302			0.0350836						0.0296575	0.0531516	0.0352485			0.0820645				0.0552343	0.022777						0.302512
Macrophages.M1						0.00328102			0.0192059						0.00633206	0.0372818	0.0709844			0.0666986				0.0368109	0.0356065						0.00956855
Macrophages.M2						0.194128			0.486589						0.472599	0.172754	0.281066			0.224929				0.284055	0.345304						0.134286
Dendritic.cells.resting						0			0						0.00485846	0.00326536	0.000310743			0.00465867				0.000675052	0.014478						0
Dendritic.cells.activated						0			0.000365069						0.00285659	0.00388519	0			0.0284078				0	0.0023916						0.0374907
Mast.cells.resting						0			0.0338179						0.0535683	0.141306	0.0196666			0.0257958				0.0748779	0.169084						0
Mast.cells.activated						0.0471713			0.0256374						0.05152	0	0			0.0600762				0	0						0.0909955
Eosinophils						0			0						0.00290749	0	0			0.000916459				0	0						0
Neutrophils						0			0.0314009						0.00242835	0.00310629	0.00568887			0.00269647				0.00303602	0.00104955						0
T.cells.all						0.0595566			0.201266						0.185098	0.36885	0.30365			0.310258				0.37012	0.269444						0.287059
B.cells.all						0.0696354			0.0153984						0.0252781	0.0232448	0.0902619			0.0543882				0.0852507	0.0314099						0
Nk.cells.all						0.0229259			0.0482396						0.0740751	0.0914069	0.0190078			0.0881855				0.00190671	0.0336037						0.0926808
Macrophages.all						0.800711			0.540879						0.508589	0.263188	0.387299			0.373692				0.3761	0.403687						0.446367
Dendritic.cells.all						0			0.000365069						0.00771505	0.00715054	0.000310743			0.0330665				0.000675052	0.0168696						0.0374907
Mast.cells.all						0.0471713			0.0594553						0.105088	0.141306	0.0196666			0.0858721				0.0748779	0.169084						0.0909955
Leukocytes.all						1			1						1	1	1			1				1	1						1

### Sheet: mean 95% CI lower
	ACC	BLCA	BRCA	CESC	CHOL	COAD	DLBC	ESCA	GBM	HNSC	KICH	KIRC	KIRP	LAML	LGG	LIHC	LUAD	LUSC	MESO	OV	PAAD	PCPG	PRAD	READ	SARC	SKCM	STAD	TGCT	THCA	THYM	UCEC	UCS	UVM
B.cells.naive									8.34226e-05						0.00178619	0	0			0					0
B.cells.memory									0.00262929						0.00228184	0	0			0					0
Plasma.cells									0						0	0	0			0					0
T.cells.CD8									0.0312883						0.0332237	0.088132	0.0952872			0.0321712					0.0239817
T.cells.CD4.naive									0						0.000627102	0	0			0					0
T.cells.CD4.memory.resting									0.076116						0.040388	0.0692475	0			0.0196934					0
T.cells.CD4.memory.activated									0						0	0	0			0					0
T.cells.follicular.helper									0.00578945						0.0207094	0	0			0.0253009					0
T.cells.regulatory..Tregs.									0						0	0	0			0.00365273					0
T.cells.gamma.delta									0						0	0	0			0					0
NK.cells.resting									0.00988854						0.00257266	0	0			0					0
NK.cells.activated									0.00487627						0.0264928	0	0			0.033775					0
Monocytes									0.0587509						0.048933	0	0			0.0181649					0
Macrophages.M0									0						0	0	0			0					0
Macrophages.M1									0.000574316						0.000522574	0	0.0202845			0.0344019					0
Macrophages.M2									0.400656						0.408642	0.16778	0			0.0696064					0.0396598
Dendritic.cells.resting									0						0	0	0			0					0
Dendritic.cells.activated									0						0.000646564	0	0			0					0
Mast.cells.resting									0						0.0142829	0	0.00749166			0					0
Mast.cells.activated									0.00549699						0.015245	0	0			0					0
Eosinophils									0						0.000121188	0	0			0					0
Neutrophils									0.0190531						0	0	0			0					0
T.cells.all									0.154493						0.136963	0.1938	0.156587			0.156614					0.169794
B.cells.all									0.00787392						0.0112449	0	0			0.00578909					0
Nk.cells.all									0.0269592						0.0462072	0	0			0.035065					0
Macrophages.all									0.460242						0.439234	0.117539	0			0.193523					0.0259842
Dendritic.cells.all									0						0	0	0			0					0
Mast.cells.all									0.0230811						0.0674087	0	0.00749166			0					0
Leukocytes.all									1						1	1	1			1					1

### Sheet: mean 95% CI upper
	ACC	BLCA	BRCA	CESC	CHOL	COAD	DLBC	ESCA	GBM	HNSC	KICH	KIRC	KIRP	LAML	LGG	LIHC	LUAD	LUSC	MESO	OV	PAAD	PCPG	PRAD	READ	SARC	SKCM	STAD	TGCT	THCA	THYM	UCEC	UCS	UVM
B.cells.naive									0.0131663						0.0137611	0.0747937	0.778695			0.017712					0.0292703
B.cells.memory									0.0149178						0.032727	0.0205112	0.0136583			0.100536					0.0843984
Plasma.cells									0.0428553						0.00286901	0.0472164	0.764998			0.0181674					0.109825
T.cells.CD8									0.0677055						0.0814961	0.134462	0.131063			0.228969					0.120611
T.cells.CD4.naive									0.000731548						0.0406731	0	0			0					0
T.cells.CD4.memory.resting									0.167987						0.0982693	0.408977	0.55809			0.118119					0.24189
T.cells.CD4.memory.activated									0.00106312						0	0.026635	0.0998491			0.0122942					0
T.cells.follicular.helper									0.0357665						0.0492696	0.0407849	0.070288			0.123884					0.0814618
T.cells.regulatory..Tregs.									0.0161133						0.00557021	0.0165805	0.106456			0.0520223					0.196317
T.cells.gamma.delta									0.00277611						0	0	0			0.0149676					0
NK.cells.resting									0.0521571						0.042504	0.308184	0.0611145			0.0229729					0
NK.cells.activated									0.0295574						0.0765808	0.00383909	0.116096			0.129012					0.106715
Monocytes									0.117322						0.126192	0.202346	0.0642258			0.0686035					0.157165
Macrophages.M0									0.0747967						0.0697615	0.231835	0.282347			0.215704					0.120779
Macrophages.M1									0.0378376						0.0121415	0.134091	0.121684			0.0989953					0.126369
Macrophages.M2									0.572522						0.536556	0.177728	1			0.380252					0.650947
Dendritic.cells.resting									0						0.0150581	0.0165245	0.00425911			0.0102543					0.0767718
Dendritic.cells.activated									0.000922164						0.00506662	0.0167096	0			0.0679613					0.0126818
Mast.cells.resting									0.0738606						0.0928538	0.370097	0.0318415			0.0625717					0.546281
Mast.cells.activated									0.0457779						0.087795	0	0			0.161474					0
Eosinophils									0						0.0056938	0	0			0.00315895					0
Neutrophils									0.0437487						0.00569809	0.0164716	0.0766606			0.00618214					0.00556538
T.cells.all									0.248039						0.233233	0.543899	0.450713			0.463902					0.369093
B.cells.all									0.022923						0.0393112	0.0699443	0.76703			0.102987					0.112846
Nk.cells.all									0.0695201						0.101943	0.306321	0.0638988			0.141306					0.106715
Macrophages.all									0.621516						0.577943	0.408836	1			0.553861					0.78139
Dendritic.cells.all									0.000922164						0.0177971	0.0218689	0.00425911			0.0695584					0.074709
Mast.cells.all									0.0958295						0.142768	0.370097	0.0318415			0.17829					0.546281
Leukocytes.all									1						1	1	1			1					1

### Sheet: sd
	ACC	BLCA	BRCA	CESC	CHOL	COAD	DLBC	ESCA	GBM	HNSC	KICH	KIRC	KIRP	LAML	LGG	LIHC	LUAD	LUSC	MESO	OV	PAAD	PCPG	PRAD	READ	SARC	SKCM	STAD	TGCT	THCA	THYM	UCEC	UCS	UVM
B.cells.naive									0.010825						0.0120402	0.023181	0.0767343			0.0129232					0.0083596
B.cells.memory									0.0101677						0.0306112	0.00582708	0.00140927			0.0561261					0.024754
Plasma.cells									0.0461627						0.00323958	0.0137459	0.0662874			0.0114904					0.0326411
T.cells.CD8									0.030132						0.0485357	0.00932518	0.00199092			0.106395					0.0194493
T.cells.CD4.naive									0.000829754						0.0402644	0	0			0					0
T.cells.CD4.memory.resting									0.0760153						0.0581969	0.0683797	0.0450301			0.053212					0.0530507
T.cells.CD4.memory.activated									0.00120584						0	0.00870001	0.0103025			0.00895825					0
T.cells.follicular.helper									0.0248034						0.0287159	0.0133219	0.00538422			0.0532973					0.019593
T.cells.regulatory..Tregs.									0.0142508						0.00563049	0.00436948	0.0109842			0.0261501					0.057189
T.cells.gamma.delta									0.00314879						0	0	0			0.0114887					0
NK.cells.resting									0.0349735						0.0401491	0.0875561	0.00630583			0.0174956					0
NK.cells.activated									0.0204214						0.0503612	0.00125399	0.0113022			0.0514878					0.0294312
Monocytes									0.0484628						0.0776807	0.0457572	0.00662685			0.0272687					0.0447047
Macrophages.M0									0.0657182						0.0806453	0.0719296	0.0275024			0.1445					0.039451
Macrophages.M1									0.0308321						0.0116823	0.0389711	0.00564296			0.0349212					0.0365367
Macrophages.M2									0.142204						0.128611	0.00200239	0.0856567			0.167944					0.123038
Dendritic.cells.resting									0						0.0205105	0.00533751	0.000439457			0.0060503					0.0250766
Dendritic.cells.activated									0.000921895						0.00444416	0.00516253	0			0.0427677					0.00414237
Mast.cells.resting									0.0662637						0.0789994	0.0921005	0.00135508			0.0397644					0.151842
Mast.cells.activated									0.0333289						0.0729456	0	0			0.109638					0
Eosinophils									0						0.005603	0	0			0.00242472					0
Neutrophils									0.0204334						0.00657514	0.00538025	0.00789922			0.00376892					0.00181787
T.cells.all									0.0774016						0.0967952	0.0704669	0.0163683			0.16613					0.0401142
B.cells.all									0.0124518						0.0282194	0.0187991	0.075325			0.0525483					0.0327826
Nk.cells.all									0.0352154						0.0560398	0.0865146	0.00499641			0.0574372					0.0294312
Macrophages.all									0.13344						0.139466	0.0586314	0.107516			0.19481					0.152046
Dendritic.cells.all									0.000921895						0.0202742	0.00592492	0.000439457			0.0394574					0.0232835
Mast.cells.all									0.0601929						0.0757701	0.0921005	0.00135508			0.0999282					0.151842
Leukocytes.all									5.94427e-16						5.88708e-16	8.98526e-16	4.00297e-16			3.29969e-16					4.83935e-16

### Sheet: sd 95% CI lower
	ACC	BLCA	BRCA	CESC	CHOL	COAD	DLBC	ESCA	GBM	HNSC	KICH	KIRC	KIRP	LAML	LGG	LIHC	LUAD	LUSC	MESO	OV	PAAD	PCPG	PRAD	READ	SARC	SKCM	STAD	TGCT	THCA	THYM	UCEC	UCS	UVM
B.cells.naive									0.00776242						0.00903484	0.0120694	0.0342349			0.00832762					0.0043525
B.cells.memory									0.00729111						0.0229703	0.00303392	0.000628744			0.0361673					0.0128884
Plasma.cells									0.0331026						0.00243094	0.00715691	0.0295741			0.00740436					0.0169949
T.cells.CD8									0.0216072						0.0364206	0.00485523	0.000888249			0.0685603					0.0101265
T.cells.CD4.naive									0.000595005						0.0302139	0	0			0					0
T.cells.CD4.memory.resting									0.0545095						0.0436702	0.0356025	0.0200901			0.0342894					0.0276213
T.cells.CD4.memory.activated									0.000864688						0	0.00452973	0.00459644			0.00577264					0
T.cells.follicular.helper									0.0177862						0.0215481	0.00693616	0.00240217			0.0343444					0.0102013
T.cells.regulatory..Tregs.									0.0102191						0.00422505	0.002275	0.00490059			0.016851					0.0297759
T.cells.gamma.delta									0.00225795						0	0	0			0.00740326					0
NK.cells.resting									0.025079						0.0301274	0.0455868	0.00281334			0.011274					0
NK.cells.activated									0.0146439						0.0377904	0.000652903	0.00504248			0.0331784					0.0153236
Monocytes									0.034752						0.0582906	0.0238239	0.00295656			0.0175718					0.0232759
Macrophages.M0									0.0471256						0.0605152	0.0374507	0.0122702			0.0931146					0.0205405
Macrophages.M1									0.0221092						0.00876627	0.0202906	0.0025176			0.022503					0.0190232
Macrophages.M2									0.101973						0.0965078	0.00104256	0.0382157			0.108222					0.0640609
Dendritic.cells.resting									0						0.0153908	0.00277902	0.000196063			0.00389877					0.0130564
Dendritic.cells.activated									0.000661078						0.00333484	0.00268791	0			0.0275592					0.00215676
Mast.cells.resting									0.0475168						0.0592802	0.0479529	0.000604569			0.0256239					0.0790578
Mast.cells.activated									0.0238997						0.0547374	0	0			0.0706499					0
Eosinophils									0						0.00420442	0	0			0.00156248					0
Neutrophils									0.0146525						0.0049339	0.00280127	0.00352423			0.00242866					0.000946488
T.cells.all									0.0555036						0.0726339	0.0366892	0.0073027			0.107053					0.0208858
B.cells.all									0.00892898						0.0211755	0.00978791	0.0336062			0.0338618					0.0170685
Nk.cells.all									0.0252525						0.0420516	0.0450446	0.00222915			0.0370121					0.0153236
Macrophages.all									0.095688						0.104653	0.0305269	0.0479682			0.125534					0.079164
Dendritic.cells.all									0.000661078						0.0152135	0.00308486	0.000196063			0.0254261					0.0121227
Mast.cells.all									0.0431635						0.056857	0.0479529	0.000604569			0.0643931					0.0790578
Leukocytes.all									4.26256e-16						4.41759e-16	4.67825e-16	1.78592e-16			2.1263e-16					2.51965e-16

### Sheet: sd 95% CI upper
	ACC	BLCA	BRCA	CESC	CHOL	COAD	DLBC	ESCA	GBM	HNSC	KICH	KIRC	KIRP	LAML	LGG	LIHC	LUAD	LUSC	MESO	OV	PAAD	PCPG	PRAD	READ	SARC	SKCM	STAD	TGCT	THCA	THYM	UCEC	UCS	UVM
B.cells.naive									0.0178691						0.01805	0.145686	2.4486			0.0284577					0.0525379
B.cells.memory									0.0167842						0.0458906	0.0366217	0.04497			0.123593					0.155573
Plasma.cells									0.0762024						0.0048566	0.0863892	2.11524			0.0253027					0.205141
T.cells.CD8									0.0497399						0.072762	0.0586063	0.0635307			0.234289					0.122234
T.cells.CD4.naive									0.0013697						0.0603621	0	0			0					0
T.cells.CD4.memory.resting									0.125481						0.0872455	0.429748	1.43692			0.117176					0.333409
T.cells.CD4.memory.activated									0.00199051						0	0.0546773	0.328754			0.0197267					0
T.cells.follicular.helper									0.0409438						0.0430493	0.0837247	0.171811			0.117364					0.123137
T.cells.regulatory..Tregs.									0.0235244						0.00844091	0.027461	0.350507			0.0575842					0.359417
T.cells.gamma.delta									0.00519782						0	0	0			0.0252989					0
NK.cells.resting									0.057732						0.0601893	0.550267	0.20122			0.0385264					0
NK.cells.activated									0.0337104						0.0754987	0.00788103	0.360656			0.11338					0.184967
Monocytes									0.0799992						0.116455	0.287572	0.211464			0.0600474					0.280957
Macrophages.M0									0.108483						0.120899	0.452058	0.877605			0.318198					0.247939
Macrophages.M1									0.0508956						0.0175135	0.244923	0.180068			0.0768988					0.229624
Macrophages.M2									0.234741						0.192806	0.0125845	2.73332			0.369825					0.773262
Dendritic.cells.resting									0						0.0307482	0.0335449	0.0140231			0.0133232					0.1576
Dendritic.cells.activated									0.0015218						0.00666244	0.0324451	0			0.0941773					0.0260337
Mast.cells.resting									0.109384						0.118432	0.578827	0.0432409			0.0875638					0.954286
Mast.cells.activated									0.0550171						0.109356	0	0			0.24143					0
Eosinophils									0						0.0083997	0	0			0.0053394					0
Neutrophils									0.0337302						0.00985708	0.0338134	0.252065			0.0082994					0.0114248
T.cells.all									0.12777						0.14511	0.442866	0.522315			0.365828					0.252107
B.cells.all									0.0205546						0.0423049	0.118147	2.40363			0.115715					0.20603
Nk.cells.all									0.0581313						0.0840117	0.543722	0.159436			0.12648					0.184967
Macrophages.all									0.220274						0.209079	0.368483	3.43086			0.428985					0.955568
Dendritic.cells.all									0.0015218						0.0303939	0.0372366	0.0140231			0.0868877					0.14633
Mast.cells.all									0.0993626						0.11359	0.578827	0.0432409			0.220048					0.954286
Leukocytes.all									9.81242e-16						8.82558e-16	5.647e-15	1.27735e-14			7.26613e-16					3.0414e-15
