## Additional Files for "Sensei: How many samples to tell evolution in single-cell studies?": Additional File 8.xlsx

### Sheet: mean
	ACC	BLCA	BRCA	CESC	CHOL	COAD	DLBC	ESCA	GBM	HNSC	KICH	KIRC	KIRP	LAML	LGG	LIHC	LUAD	LUSC	MESO	OV	PAAD	PCPG	PRAD	READ	SARC	SKCM	STAD	TGCT	THCA	THYM	UCEC	UCS	UVM
B.cells.naive		0.0549063	0.0788993	0.0650713	0.0724014	0.0624601		0.0886351	0.00619498	0.0551867	0.0501366	0.0680884	0.0690552			0.0639616	0.0442627	0.0639721			0.0776896	0.00421344	0.0506548	0.102628	0.0193591	0.143383	0.0299439		0.0513716	0.0191799	0.070011
B.cells.memory		0.0363338	0.00272251	0	0.00170228	0.0240693		0.0302093	0.030042	0.00489168	0.036099	0.018096	0.0249779			0.00299663	0.00401498	0.008609			0.115664	0.00510919	0.0144027	0.0210563	0.00728471	0.0693645	0.043243		0.0459476	0.0404749	0.00516013
Plasma.cells		0.0285092	0.0682054	0.0467013	0.0523816	0.0820191		0.0864171	0.00437074	0.0737904	0.048632	0.0438649	0.0827329			0.0283259	0.0172504	0.0259749			0.000387613	0.00410198	0.0635476	0.111643	0.118398	0.0244631	0.0931049		0.0489559	0.0148867	0.0363506
T.cells.CD8		0.146777	0.110929	0.143664	0.114298	0.117431		0.154091	0.0854052	0.132432	0.104995	0.0667629	0.0781064			0.122328	0.0779838	0.0856773			0.117879	0.0828397	0.146992	0.0820466	0.0480554	0.230823	0.124431		0.218544	0.330751	0.176172
T.cells.CD4.naive		0	0	0	0	0		0.000327497	0.0199491	0	0	0.000594816	0.000791591			0	0	0.000286839			0	0	0.000267743	0	0	0	0		0.00118782	0.0212761	0
T.cells.CD4.memory.resting		0.104347	0.111665	0.118826	0.156887	0.121483		0.171767	0.0288442	0.113598	0.194179	0.21726	0.193014			0.117423	0.157356	0.154141			0.071646	0.155342	0.164009	0.129375	0.066531	0	0.189489		0.132	0.0204846	0.114869
T.cells.CD4.memory.activated		0.00528237	8.94612e-05	0	0	0.000422155		0.000156926	0	0.00175953	0	0.000143903	0			0.000293672	0.000811456	0.000626097			0	0	0	0	0	0	0.00218809		0.000385272	0.001632	0
T.cells.follicular.helper		0.0736611	0.0475187	0.0398818	0.0308042	0.0488976		0.0412839	0.0681327	0.0717908	0.00531775	0.00315051	0.0155509			0.0346491	0.0134649	0.015589			0.0335538	0.0026366	0.0830305	0.0393187	0.00477921	0.131922	0.0549161		0.0944072	0.212447	0.0735518
T.cells.regulatory..Tregs.		0.0277675	0.00164572	0.0120524	0.00333865	0.0281676		0.020995	0	0.0189382	0.016669	0.00504478	0.0180488			0.00910754	0.00206866	0.00403922			0.033877	0	0.00184726	0.019326	9.60293e-05	0.0689442	0.0339845		0.0100622	0.138136	0.0151905
T.cells.gamma.delta		0	0.000802119	0	0.00774842	0.000243068		0	0	0.000445119	0.000201163	0.00140543	0.000209326			0.00635557	0	0			0	0	0.00013054	0.000492857	0	0	0.000499832		0.000200097	0	0.00180974
NK.cells.resting		0.00392085	0.00849031	0.00122032	0.00796788	0.00257972		0.0132444	0.00304146	0.0138309	0.00440307	0.00442268	0.00258092			0.0111073	0.0340167	0.0385834			0.0117745	0.016898	0.00686564	0.00479829	0	0	0.0107162		0.0113609	0.00439379	0.0173837
NK.cells.activated		0.0386791	0.0283597	0.0550202	0.0674636	0.0243801		0.023278	0.0566316	0.0223181	0.0613269	0.0536972	0.0657603			0.0553687	0.0197802	0.0152626			0.0312538	0.017656	0.0475483	0.0190066	0.0355138	0.0695953	0.0309562		0.0555891	0	0.0752778
Monocytes		0.0441609	0.034537	0.055653	0.0564141	0.0343122		0.0381234	0.182995	0.0395263	0.110918	0.0889259	0.0796258			0.0832556	0.0760159	0.0833512			0.0411836	0.115039	0.0400768	0.0293874	0.0934576	0.0154367	0.0376154		0.0377738	0.0266958	0.039767
Macrophages.M0		0.00158115	0.0134749	0	0.0164388	0.00252123		0.0129276	0.00911654	0.0135459	0.0059462	0.00172049	0.0013423			0.0147156	0.0861155	0.0599887			0.0912489	0	0.0062056	0	0	0.052451	0.000735056		0.0387697	0	0.00827783
Macrophages.M1		0.0183586	0.0213939	0.00260086	0.0598722	0.0286462		0.0126112	0.00434115	0.040259	0.0237541	0.0258562	0.0265232			0.0642528	0.0192199	0.0203817			0.0201474	0	0.0382011	0.00963656	0.0210557	0.0722121	0.0131185		0.0468837	0.0209451	0.0172227
Macrophages.M2		0.209476	0.359755	0.19729	0.277951	0.2987		0.134386	0.265089	0.224346	0.246656	0.299131	0.254009			0.307542	0.298386	0.284453			0.2286	0.442133	0.180534	0.277344	0.394277	0.106363	0.181571		0.157609	0.0395424	0.214048
Dendritic.cells.resting		0.00679981	0.00526936	0.00320331	0.00261124	0.0181074		0.00500941	0	0.0727434	0.00184116	0.00815558	0.00156326			0.00364622	0.00349892	0.00122088			0.0640555	0.000512243	0.0126393	0.0342018	0.00583466	0.00214351	0.025824		0.00328027	0.086334	0.00089042
Dendritic.cells.activated		0.0153113	0.00457383	0.0251158	0	0.00243324		0.01449	3.78327e-05	0.0263146	0.00516376	0.00520581	0.00209999			0.000320509	0.0381417	0.0343928			0.0031953	0.0045472	0.00921747	0.00414637	0.00252199	0	0.00922863		0.0026535	0	0.00628539
Mast.cells.resting		0.112695	0.0681168	0.207095	0.0192971	0.0918469		0.121064	0	0.0381093	0.0640781	0.0635653	0.0623907			0.0256505	0.0723672	0.0456937			0.0394619	0.126677	0.116419	0.0882333	0.182836	0.0128985	0.0911962		0.0173118	0	0.114434
Mast.cells.activated		0.0647764	0.0298356	0.0151161	0.0414123	0.00387869		0.0253836	0.211535	0.0301161	0.0101494	0.0159713	0.0155849			0.0361756	0.0169043	0.0323131			0.00993901	0.0150022	0.014191	0.0219583	0	0	0.0186494		0.0196306	0.022821	0.0124996
Eosinophils		0.00102137	0.00105744	0.00865307	0	0.00583939		0.00191998	0.0226887	0.00220265	0.00284471	0.00224841	0.000489204			0	0.000517944	0.000580188			0	0.00309443	3.80034e-05	0.00506049	0	0	0.000462357		0.00499886	0	5.38495e-05
Neutrophils		0.00563523	0.00265859	0.00283446	0.0110107	0.0015623		0.00367897	0.00158433	0.00385505	0.00668853	0.00668742	0.00554355			0.0125241	0.0178231	0.0248625			0.00844296	0.00419748	0.00318243	0.000340064	0	0	0.00812694		0.00107673	0	0.000744992
T.cells.all		0.357835	0.27265	0.314425	0.313076	0.316644		0.388622	0.202331	0.338964	0.321362	0.294363	0.305721			0.290157	0.251685	0.26036			0.256956	0.240818	0.396276	0.270559	0.119462	0.431689	0.405508		0.456787	0.724726	0.381593
B.cells.all		0.0912401	0.0816218	0.0650713	0.0741037	0.0865294		0.118844	0.036237	0.0600784	0.0862356	0.0861844	0.0940331			0.0669582	0.0482776	0.0725811			0.193353	0.00932263	0.0650575	0.123684	0.0266438	0.212747	0.0731869		0.0973192	0.0596549	0.0751712
Nk.cells.all		0.0426	0.0368501	0.0562406	0.0754315	0.0269598		0.0365225	0.0596731	0.036149	0.06573	0.0581199	0.0683412			0.066476	0.0537969	0.0538459			0.0430283	0.034554	0.0544139	0.0238049	0.0355138	0.0695953	0.0416724		0.0669501	0.00439379	0.0926615
Macrophages.all		0.229416	0.394624	0.199891	0.354262	0.329867		0.159925	0.278547	0.278151	0.276357	0.326708	0.281874			0.386511	0.403721	0.364824			0.339996	0.442133	0.224941	0.28698	0.415332	0.231026	0.195425		0.243262	0.0604875	0.239548
Dendritic.cells.all		0.0221111	0.00984319	0.0283192	0.00261124	0.0205406		0.0194995	3.78327e-05	0.099058	0.00700492	0.0133614	0.00366325			0.00396673	0.0416407	0.0356137			0.0672508	0.00505945	0.0218567	0.0383482	0.00835665	0.00214351	0.0350526		0.00593376	0.086334	0.00717581
Mast.cells.all		0.177472	0.0979524	0.222211	0.0607094	0.0957256		0.146448	0.211535	0.0682254	0.0742274	0.0795366	0.0779756			0.0618261	0.0892715	0.0780068			0.0494009	0.14168	0.13061	0.110192	0.182836	0.0128985	0.109846		0.0369425	0.022821	0.126934
Leukocytes.all		1	1	1	1	1		1	1	1	1	1	1			1	1	1			1	1	1	1	1	1	1		1	1	1

### Sheet: mean 95% CI lower
	ACC	BLCA	BRCA	CESC	CHOL	COAD	DLBC	ESCA	GBM	HNSC	KICH	KIRC	KIRP	LAML	LGG	LIHC	LUAD	LUSC	MESO	OV	PAAD	PCPG	PRAD	READ	SARC	SKCM	STAD	TGCT	THCA	THYM	UCEC	UCS	UVM
B.cells.naive		0.0277495	0.0678699	0	0.0318261	0.0392441		0.0337504	0	0.0351452	0.0298306	0.055893	0.0482564			0.0527874	0.0338766	0.0532558			0	0	0.0376769	0.0439982	0		0.0182022		0.033271	0	0.0501611
B.cells.memory		0.012309	0.000691224	0	0	0.0142249		0.00131674	0.00845253	0.000441661	0.00759579	0.01002	0.0109482			0	0	0			0	0	0.00753112	0	0		0.0229252		0.0345464	0	0.00102302
Plasma.cells		0.00770736	0.0559341	0	0.0317014	0.0637445		0.0394784	0	0.046733	0.026223	0.0317489	0.060586			0.0195373	0.0121928	0.0175171			0	0	0.0451426	0.0527136	0		0.0638547		0.0353895	0	0.0203166
T.cells.CD8		0.0978881	0.0990585	0.0221785	0.0824973	0.0965794		0.0974666	0	0.11136	0.0865482	0.058435	0.062938			0.105817	0.0690827	0.0761173			0.0571181	0.0223361	0.124895	0.0642624	0		0.101632		0.198045	0.159704	0.146827
T.cells.CD4.naive		0	0	0	0	0		0	0	0	0	0	0			0	0	0			0	0	0	0	0		0		0	0	0
T.cells.CD4.memory.resting		0.0686126	0.0989103	0	0.10815	0.104937		0.119067	0	0.0887967	0.171056	0.204482	0.170025			0.09969	0.141952	0.137413			0	0.093955	0.140931	0.100855	0		0.168067		0.111952	0	0.0922618
T.cells.CD4.memory.activated		0	0	0	0	0		0	0	0.000146641	0	0	0			2.53532e-05	0	0			0	0	0	0	0		0		0	0	0
T.cells.follicular.helper		0.0485411	0.040217	0	0.0125331	0.0377741		0.0128657	0.0424053	0.0570754	0.000510703	0.00103182	0.00807301			0.0274409	0.0084636	0.00979191			0.0116206	0	0.0716055	0.0183986	0		0.0407263		0.080032	0	0.0565139
T.cells.regulatory..Tregs.		0.0122899	0.000852834	0	0	0.0204459		0	0	0.0115202	0.00847885	0.0025306	0.0106451			0.00462402	0.000471867	0.00164982			0	0	0.000392502	0.00502201	0		0.0229244		0.0050232	0	0.00590733
T.cells.gamma.delta		0	0.00019503	0	0	0		0	0	0	0	0	0			0.00306385	0	0			0	0	0	0	0		0		0	0	0
NK.cells.resting		0	0.00542675	0	0	0.000901204		0	0	0.00727986	0	0.00171854	0			0.00535162	0.0258721	0.0309091			0	0	0.00237382	0	0		0.00323452		0.00424062	0	0
NK.cells.activated		0.0221498	0.0230444	0	0.0397946	0.01854		0.00148565	0.0197203	0.0153421	0.0445608	0.044052	0.0503044			0.0462382	0.0152215	0.00945342			0	0	0.0394514	0.00661092	0		0.0234146		0.0461612	0	0.0566978
Monocytes		0.0307654	0.0297011	0.010377	0.0317492	0.0208956		0.0225401	0.0841897	0.0282932	0.0819266	0.078165	0.0658365			0.0677136	0.064602	0.0709737			0	0	0.0332563	0.0100101	0		0.0282953		0.0300242	0	0.025939
Macrophages.M0		0	0.00732812	0	0	0		0	0	0.00492579	0	0	0			0.00669794	0.0676952	0.0467482			0	0	0.00208722	0	0		0		0.0240944	0	0.00101928
Macrophages.M1		0	0.0176192	0	0.0343634	0.0125492		0	0	0.0265024	0.0161091	0.0216152	0.0165578			0.0516546	0.0139851	0.0147599			0	0	0.0302422	0.00436024	0		0.00935301		0.0372436	0	0.0114186
Macrophages.M2		0.156982	0.333005	0.0627097	0.232412	0.273415		0.0488497	0.108301	0.184675	0.199823	0.281073	0.231813			0.279498	0.276594	0.258209			0.0278935	0.231706	0.157308	0.212492	0		0.142215		0.135058	0	0.185256
Dendritic.cells.resting		0.00028407	0.0030751	0	0	0.0104238		0	0	0.0528485	9.53204e-06	0.00302751	0			0.000585883	0.00122485	0.000178395			0	0	0.00772043	0.0148548	0		0.00754917		0.00113968	0	0
Dendritic.cells.activated		0.00805573	0.00303078	0	0	0.000815782		0.00815836	0	0.0138849	0.00137327	0.00267496	0.000780007			0	0.0309308	0.0247768			0	0	0.00448254	0.000192111	0		0.00516453		0.00127033	0	0
Mast.cells.resting		0.0511483	0.0560168	0	0	0.0789391		0.0792953	0	0.0248306	0.0370158	0.0494326	0.0403351			0.0135696	0.0598491	0.0350382			0	0	0.0964234	0.050668	0		0.0661757		0.00655	0	0.0830581
Mast.cells.activated		0.0157558	0.0193103	0	0.0037375	0		0.00690545	0.0855552	0.0151045	0.00163677	0.00655148	0.00346668			0.0220923	0.00683016	0.013545			0	0	0.00554002	0	0		0.00989855		0.0116158	0.00760896	0.00129632
Eosinophils		0	0.0002903	0	0	0.00203485		0	0	0	0	0.000793024	0			0	0	0			0	0	0	0	0		0		0.00234471	0	0
Neutrophils		0	0.000338558	0	0	0		0	0	0.00172358	0.00172683	0.00121096	0			0.00754978	0.0130798	0.017287			0	0	0.00110437	0	0		0.00334637		0	0	0
T.cells.all		0.293319	0.253616	0	0.257859	0.289457		0.316416	0.0975976	0.302142	0.293882	0.278817	0.278832			0.265347	0.234287	0.242729			0.138621	0.110141	0.370342	0.22533	0		0.367259		0.43388	0	0.347318
B.cells.all		0.048086	0.0709206	0	0.0348388	0.0592108		0.0584063	0.00265187	0.0405164	0.0498948	0.0748239	0.074646			0.0560115	0.0374467	0.0558771			0	0	0.052874	0.0543397	0		0.0496972		0.0738968	0	0.0564381
Nk.cells.all		0.0263308	0.0319334	0	0.0472	0.0214606		0.0158882	0.0292332	0.0295151	0.0506314	0.04917	0.0534448			0.0582892	0.0462047	0.0464392			0	0	0.0471297	0.0141112	0		0.0335302		0.0582872	0	0.0618825
Macrophages.all		0.176864	0.366875	0.057193	0.289555	0.304386		0.0793295	0.138834	0.240783	0.231849	0.309	0.256616			0.364134	0.376722	0.332637			0	0.231706	0.203188	0.218105	0		0.157522		0.21638	0	0.213154
Dendritic.cells.all		0.0116674	0.00745765	0	0	0.0130417		0.00660805	0	0.0747695	0.00308678	0.00781537	0.00167758			0.000870299	0.0342832	0.0262081			0	0	0.0161944	0.019601	0		0.0144627		0.00360195	0	0
Mast.cells.all		0.111627	0.0851561	0	0.0197622	0.0836766		0.111192	0.0855552	0.0531408	0.0502697	0.0660639	0.058175			0.0479897	0.0784681	0.0620468			0	0	0.11326	0.0819699	0		0.0881185		0.0254056	0.00760896	0.0971815
Leukocytes.all		1	1	1	1	1		1	1	1	1	1	1			1	1	1			1	1	1	1	1		1		1	1	1

### Sheet: mean 95% CI upper
	ACC	BLCA	BRCA	CESC	CHOL	COAD	DLBC	ESCA	GBM	HNSC	KICH	KIRC	KIRP	LAML	LGG	LIHC	LUAD	LUSC	MESO	OV	PAAD	PCPG	PRAD	READ	SARC	SKCM	STAD	TGCT	THCA	THYM	UCEC	UCS	UVM
B.cells.naive		0.0820631	0.0899286	0.15334	0.112977	0.0856762		0.14352	0.023395	0.0752283	0.0704427	0.0802837	0.0898541			0.0751358	0.0546488	0.0746885			0.250728	0.0223424	0.0636327	0.161258	0.235692		0.0416856		0.0694721	0.262884	0.0898609
B.cells.memory		0.0603585	0.00475381	0	0.00562774	0.0339137		0.0591018	0.0516315	0.00934169	0.0646022	0.026172	0.0390075			0.00699923	0.00853795	0.0184797			0.424245	0.017126	0.0212743	0.0505249	0.0998458		0.0635608		0.0573488	0.257683	0.00929724
Plasma.cells		0.049311	0.0804766	0.103239	0.0730617	0.100294		0.133356	0.0147793	0.100848	0.071041	0.055981	0.10488			0.0371145	0.0223079	0.0344328			0.00162117	0.0217514	0.0819526	0.170573	1		0.122355		0.0625222	0.0847357	0.0523845
T.cells.CD8		0.195666	0.122799	0.26515	0.146098	0.138282		0.210715	0.195577	0.153504	0.123441	0.0750909	0.0932749			0.138839	0.0868849	0.0952373			0.178641	0.143343	0.169088	0.0998308	0.202416		0.14723		0.239044	0.501798	0.205518
T.cells.CD4.naive		0	0	0	0	0		0.00104105	0.0711884	0	0	0.00140103	0.00240605			0	0	0.000862973			0	0	0.000805261	0	0		0		0.00356549	0.291614	0
T.cells.CD4.memory.resting		0.140081	0.12442	0.38266	0.205624	0.138029		0.224468	0.0645845	0.1384	0.217302	0.230038	0.216003			0.135156	0.17276	0.17087			0.158395	0.216729	0.187086	0.157895	0.340169		0.210911		0.152048	0.280766	0.137476
T.cells.CD4.memory.activated		0.0160268	0.000223974	0	0	0.00125714		0.000498837	0	0.00337242	0	0.000430838	0			0.00056199	0.00164516	0.00134071			0	0	0	0	0		0.0047409		0.000798682	0.0223685	0
T.cells.follicular.helper		0.0987811	0.0548205	0.0932136	0.0490753	0.060021		0.069702	0.09386	0.0865061	0.0101248	0.0052692	0.0230288			0.0418574	0.0184662	0.0213862			0.0554869	0.013981	0.0944554	0.0602387	0.0414349		0.0691059		0.108782	0.636815	0.0905897
T.cells.regulatory..Tregs.		0.0432451	0.00243861	0.0639095	0.006955	0.0358894		0.042782	0	0.0263562	0.0248591	0.00755897	0.0254525			0.0135911	0.00366545	0.00642861			0.0782599	0	0.00330203	0.0336301	0.0013162		0.0450446		0.0151012	0.292284	0.0244737
T.cells.gamma.delta		0	0.00140921	0	0.0187037	0.000631031		0	0	0.00104308	0.000530345	0.00296553	0.00063625			0.00964729	0	0			0	0	0.000392611	0.00160778	0		0.00117067		0.000481102	0	0.00386178
NK.cells.resting		0.0119364	0.0115539	0.00647092	0.0221682	0.00425824		0.026942	0.0114859	0.020382	0.0106409	0.00712682	0.00565273			0.016863	0.0421613	0.0462577			0.0399773	0.0701869	0.0113575	0.00966898	0		0.0181978		0.0184813	0.0602222	0.0358987
NK.cells.activated		0.0552084	0.033675	0.16295	0.0951326	0.0302203		0.0450704	0.0935429	0.0292941	0.0780931	0.0633425	0.0812162			0.0644992	0.024339	0.0210717			0.0927574	0.0518588	0.0556451	0.0314023	0.201154		0.0384979		0.0650171	0	0.0938579
Monocytes		0.0575565	0.0393728	0.100929	0.081079	0.0477288		0.0537068	0.281801	0.0507594	0.13991	0.0996868	0.0934151			0.0987975	0.0874297	0.0957286			0.0880135	0.294301	0.0468972	0.0487648	0.517547		0.0469355		0.0455233	0.275999	0.053595
Macrophages.M0		0.00387292	0.0196217	0	0.0475893	0.00679638		0.0321704	0.027226	0.0221661	0.0127545	0.00389055	0.00352924			0.0227332	0.104536	0.0732291			0.253489	0	0.010324	0	0		0.00180062		0.0534449	0	0.0155364
Macrophages.M1		0.0381045	0.0251687	0.0137914	0.085381	0.0447432		0.0278813	0.00981328	0.0540156	0.0313991	0.0300972	0.0364885			0.0768511	0.0244547	0.0260035			0.0448181	0	0.04616	0.0149129	0.288593		0.0168841		0.0565237	0.0519464	0.0230267
Macrophages.M2		0.26197	0.386506	0.331871	0.323489	0.323985		0.219922	0.421877	0.264017	0.29349	0.31719	0.276205			0.335586	0.320178	0.310698			0.429307	0.65256	0.20376	0.342195	1		0.220927		0.18016	0.155443	0.24284
Dendritic.cells.resting		0.0133156	0.00746363	0.016986	0.00671406	0.025791		0.0134363	0	0.0926383	0.00367279	0.0132837	0.00319013			0.00670656	0.005773	0.00226336			0.185937	0.00271624	0.0175581	0.0535488	0.079971		0.0440988		0.00542085	0.186849	0.00209352
Dendritic.cells.activated		0.0225668	0.00611687	0.128079	0	0.00405071		0.0208217	0.000142873	0.0387444	0.00895425	0.00773667	0.00341997			0.000964597	0.0453526	0.0440088			0.0133642	0.0159344	0.0139524	0.00810062	0.034567		0.0132927		0.00403666	0	0.0134983
Mast.cells.resting		0.174243	0.0802167	0.614367	0.0551674	0.104755		0.162833	0	0.0513879	0.0911403	0.0776979	0.0844464			0.0377313	0.0848853	0.0563493			0.112233	0.399222	0.136414	0.125799	1		0.116217		0.0280737	0	0.145811
Mast.cells.activated		0.113797	0.0403609	0.0801556	0.0790871	0.0105393		0.0438617	0.337515	0.0451277	0.018662	0.0253912	0.0277031			0.050259	0.0269784	0.0510812			0.0415694	0.0795516	0.022842	0.0562398	0		0.0274003		0.0276454	0.0380331	0.0237029
Eosinophils		0.00257625	0.00182458	0.0458842	0	0.00964392		0.00610325	0.0574742	0.00625476	0.0068953	0.0037038	0.00109326			0	0.0011071	0.00118131			0	0.0162016	0.000114298	0.0117736	0		0.000970728		0.00765302	0	0.000163285
Neutrophils		0.0114765	0.00497863	0.0150302	0.0229678	0.00403712		0.0111895	0.00598313	0.00598652	0.0116502	0.0121639	0.0132007			0.0174984	0.0225663	0.032438			0.0243277	0.0222578	0.00526048	0.000872274	0		0.0129075		0.00235726	0	0.00189759
T.cells.all		0.42235	0.291684	0.749542	0.368294	0.343832		0.460827	0.307065	0.375786	0.348841	0.309908	0.33261			0.314967	0.269083	0.27799			0.375292	0.371495	0.422211	0.315789	0.512025		0.443757		0.479694	1	0.415868
B.cells.all		0.134394	0.0923229	0.15334	0.113369	0.113848		0.179282	0.0698222	0.0796404	0.122576	0.0975448	0.11342			0.077905	0.0591086	0.0892851			0.671649	0.0380426	0.0772411	0.193029	0.150416		0.0966766		0.120742	0.520567	0.0939042
Nk.cells.all		0.0588691	0.0417667	0.158952	0.103663	0.0324591		0.0571568	0.0901129	0.0427829	0.0808287	0.0670698	0.0832377			0.0746628	0.0613892	0.0612527			0.0889643	0.0885354	0.0616982	0.0334986	0.201154		0.0498145		0.0756129	0.0602222	0.12344
Macrophages.all		0.281967	0.422374	0.342589	0.418968	0.355348		0.24052	0.418259	0.315519	0.320865	0.344416	0.307133			0.408887	0.430721	0.39701			0.684113	0.65256	0.246693	0.355856	1		0.233327		0.270145	0.207389	0.265942
Dendritic.cells.all		0.0325547	0.0122287	0.124765	0.00671406	0.0280395		0.0323909	0.000142873	0.123347	0.0109231	0.0189074	0.00564893			0.00706317	0.0489981	0.0450193			0.185795	0.0184137	0.0275191	0.0570954	0.114538		0.0556426		0.00826557	0.186849	0.0143948
Mast.cells.all		0.243317	0.110749	0.567284	0.101657	0.107775		0.181703	0.337515	0.08331	0.0981852	0.0930093	0.0977762			0.0756625	0.100075	0.0939668			0.109798	0.349682	0.14796	0.138413	1		0.131573		0.0484793	0.0380331	0.156686
Leukocytes.all		1	1	1	1	1		1	1	1	1	1	1			1	1	1			1	1	1	1	1		1		1	1	1

### Sheet: sd
	ACC	BLCA	BRCA	CESC	CHOL	COAD	DLBC	ESCA	GBM	HNSC	KICH	KIRC	KIRP	LAML	LGG	LIHC	LUAD	LUSC	MESO	OV	PAAD	PCPG	PRAD	READ	SARC	SKCM	STAD	TGCT	THCA	THYM	UCEC	UCS	UVM
B.cells.naive		0.0563437	0.0594398	0.0355327	0.0527865	0.0735526		0.0908246	0.0138524	0.06592	0.0491935	0.0518977	0.0576883			0.0393187	0.0398544	0.0381019			0.108745	0.0072979	0.0466157	0.0819587	0.0240781		0.0352164		0.0694568	0.0271245	0.0577852
B.cells.memory		0.0498455	0.0109471	0	0.00510683	0.0311888		0.047812	0.0173876	0.0146369	0.0690518	0.0343675	0.038913			0.0140839	0.0173559	0.0350953			0.193927	0.00483741	0.0246823	0.0411941	0.0103021		0.0609381		0.0437496	0.0241755	0.0120436
Plasma.cells		0.0431586	0.0661327	0.0227593	0.0269039	0.0578972		0.0776753	0.00838277	0.0889966	0.054288	0.0515604	0.0614272			0.0309242	0.0194073	0.0300718			0.000775226	0.00710483	0.0661094	0.082378	0.157395		0.0877286		0.0520579	0.00777426	0.0466765
T.cells.CD8		0.101432	0.0639718	0.0489047	0.0413709	0.0660613		0.0937031	0.0887288	0.0693085	0.0446889	0.0354399	0.0420717			0.0580982	0.0341561	0.0339907			0.0381853	0.024356	0.0793677	0.0248606	0.0171805		0.068379		0.0786626	0.0190377	0.0854276
T.cells.CD4.naive		0	0	0	0	0		0.00118081	0.0412666	0	0	0.00343087	0.00447792			0	0	0.00204844			0	0	0.00193073	0	0		0		0.0091238	0.0300889	0
T.cells.CD4.memory.resting		0.07414	0.068739	0.106207	0.0634044	0.0524201		0.08721	0.0287842	0.0815774	0.0560177	0.0543772	0.0637621			0.0623965	0.0591098	0.0594777			0.0545169	0.0247115	0.082893	0.0398685	0.0304562		0.0642503		0.0769314	0.0289696	0.0658116
T.cells.CD4.memory.activated		0.022292	0.000724923	0	0	0.00264537		0.000565803	0	0.00530508	0	0.00122106	0			0.000944129	0.00319915	0.0025408			0	0	0	0	0		0.00765652		0.00158637	0.00230799	0
T.cells.follicular.helper		0.0521179	0.0393509	0.0214689	0.0237698	0.035241		0.047027	0.0207201	0.0484013	0.0116455	0.00901614	0.0207409			0.0253636	0.0191914	0.0206117			0.0137838	0.00456673	0.0410377	0.0292442	0.00407981		0.0425588		0.0551615	0.0472326	0.0495991
T.cells.regulatory..Tregs.		0.0321122	0.00427308	0.0208753	0.0047047	0.0244638		0.0360538	0	0.0243992	0.0198414	0.0106992	0.0205351			0.0157761	0.00612732	0.00849548			0.0278923	0	0.0052254	0.0199956	0.000135806		0.033172		0.0193361	0.0171569	0.0270243
T.cells.gamma.delta		0	0.00327176	0	0.0142523	0.00122913		0	0	0.0019668	0.000797478	0.00663904	0.00118413			0.0115825	0	0			0	0	0.00094134	0.00155855	0		0.00201201		0.00107829	0	0.00597371
NK.cells.resting		0.0166303	0.0165103	0.00211365	0.018474	0.00531784		0.0226671	0.00680091	0.0215476	0.0151118	0.0115075	0.00852007			0.0202524	0.0312531	0.027286			0.017724	0.0214517	0.0161343	0.00680876	0		0.0224393		0.0273227	0.00621376	0.0538991
NK.cells.activated		0.0342942	0.0286455	0.0434476	0.0359961	0.0185026		0.0360625	0.0297273	0.0229453	0.0406177	0.0410457	0.0428691			0.0321274	0.0174931	0.0206544			0.0386518	0.0137685	0.0290833	0.017328	0.0184359		0.0226193		0.0361777	0	0.0540885
Monocytes		0.0277924	0.0260616	0.018226	0.0320879	0.0425063		0.0257877	0.0795752	0.0369476	0.0702355	0.0457933	0.0382465			0.0546872	0.0437981	0.0440079			0.0294301	0.0721626	0.0244986	0.0270877	0.0472016		0.0279533		0.0297372	0.0277477	0.0402547
Macrophages.M0		0.00475486	0.0331266	0	0.0405253	0.0135444		0.0318435	0.0145848	0.0283532	0.0164937	0.00923474	0.00606576			0.0282116	0.0706837	0.0470764			0.10196	0	0.0147929	0	0		0.00319589		0.0563131	0	0.0211304
Macrophages.M1		0.040968	0.0203431	0.00450482	0.0331857	0.0509983		0.0252694	0.00440709	0.0452478	0.0185207	0.0180478	0.0276401			0.0443292	0.0200874	0.0199884			0.0155043	0	0.0285877	0.00737579	0.0297772		0.0112938		0.0369916	0.00345048	0.0168963
Macrophages.M2		0.108913	0.144167	0.054176	0.0592431	0.0801062		0.141548	0.126273	0.130484	0.113459	0.076848	0.0615623			0.0986783	0.0836226	0.0933119			0.126134	0.0847083	0.0834261	0.0906562	0.104155		0.118038		0.086533	0.0128998	0.0838168
Dendritic.cells.resting		0.0135186	0.0118255	0.0055483	0.00533757	0.024343		0.0139451	0	0.0654379	0.0044373	0.0218227	0.00451233			0.0107684	0.00872625	0.00370654			0.0765959	0.00088723	0.0176681	0.0270453	0.00825145		0.0548108		0.00821404	0.0111875	0.00350234
Dendritic.cells.activated		0.0150535	0.00831586	0.0414481	0	0.00512441		0.0104778	8.45964e-05	0.0408835	0.00918283	0.0107701	0.00366114			0.00226634	0.0276703	0.0341897			0.0063906	0.00458396	0.0170075	0.00552767	0.00356664		0.0121893		0.00530759	0	0.0209976
Mast.cells.resting		0.127695	0.0652096	0.163949	0.0466655	0.0408941		0.0691203	0	0.0436757	0.065561	0.0601418	0.0611742			0.0425087	0.0480353	0.0378858			0.0457326	0.109714	0.0718224	0.0525127	0.194305		0.0750427		0.0412961	0	0.0913396
Mast.cells.activated		0.101706	0.0567235	0.0261819	0.0490131	0.0211019		0.030578	0.101461	0.0493759	0.0206226	0.0400864	0.0336114			0.049555	0.0386572	0.0667299			0.019878	0.0259846	0.0310737	0.0479222	0		0.026246		0.0307551	0.00169312	0.032614
Eosinophils		0.003226	0.00413431	0.0149876	0	0.0120534		0.00692258	0.0280152	0.0133281	0.00981298	0.00619344	0.00167543			0	0.00226075	0.0021373			0	0.00527634	0.000274046	0.00938428	0		0.00152473		0.0101847	0	0.000318578
Neutrophils		0.0121192	0.0125032	0.00490944	0.0155556	0.00784067		0.0124285	0.00354267	0.00701079	0.0120202	0.0233052	0.0212381			0.0175031	0.0182011	0.0269347			0.00998272	0.00727026	0.00746424	0.000743978	0		0.0143381		0.00491377	0	0.00335535
T.cells.all		0.133854	0.10258	0.175158	0.0718353	0.0861352		0.119487	0.0843494	0.121114	0.0665722	0.0661542	0.0745807			0.0872995	0.0667625	0.0626848			0.0743677	0.0526045	0.0931542	0.0632265	0.0436927		0.114718		0.0878999	0.106718	0.0997775
B.cells.all		0.0895341	0.0576712	0.0355327	0.0510817	0.0865504		0.100014	0.0270485	0.0643428	0.0880393	0.0483448	0.0537727			0.0385183	0.0415613	0.0593911			0.300584	0.0115613	0.0437625	0.096937	0.013776		0.0704514		0.089878	0.0513	0.0545339
Nk.cells.all		0.0337545	0.0264972	0.041347	0.0367278	0.0174226		0.0341461	0.0245154	0.0218201	0.036578	0.0380866	0.0413173			0.0288067	0.0291335	0.0263348			0.0288684	0.0217304	0.0261645	0.0135508	0.0184359		0.0244204		0.0332418	0.00621376	0.0896008
Macrophages.all		0.109032	0.149549	0.0574437	0.0841796	0.0807285		0.133371	0.11252	0.122909	0.107825	0.075357	0.0700585			0.078737	0.103605	0.114439			0.216259	0.0847083	0.0781331	0.096281	0.074378		0.11368		0.103155	0.0163503	0.0768368
Dendritic.cells.all		0.021668	0.0128563	0.0388248	0.00533757	0.0237579		0.021333	8.45964e-05	0.0798892	0.00949208	0.0236013	0.00550753			0.0108954	0.0282325	0.0334417			0.0744987	0.00537581	0.0203387	0.0262068	0.0118181		0.0617544		0.00894781	0.0111875	0.0210153
Mast.cells.all		0.136613	0.0689623	0.138911	0.0532704	0.0381734		0.0583417	0.101461	0.0496158	0.05804	0.0573335	0.0549195			0.048686	0.0414553	0.0567457			0.0379566	0.0837322	0.0623188	0.0394512	0.194305		0.0651648		0.0442701	0.00169312	0.0866125
Leukocytes.all		6.85387e-16	5.02404e-16	3.51083e-16	4.7266e-16	5.83528e-16		6.48159e-16	7.81111e-16	5.88937e-16	4.93914e-16	6.00626e-16	6.08421e-16			5.25549e-16	5.71336e-16	5.62391e-16			5.40106e-16	3.92523e-16	5.31763e-16	8.37383e-16	2.48253e-16		5.94139e-16		6.11926e-16	1.25607e-15	6.89138e-16

### Sheet: sd 95% CI lower
	ACC	BLCA	BRCA	CESC	CHOL	COAD	DLBC	ESCA	GBM	HNSC	KICH	KIRC	KIRP	LAML	LGG	LIHC	LUAD	LUSC	MESO	OV	PAAD	PCPG	PRAD	READ	SARC	SKCM	STAD	TGCT	THCA	THYM	UCEC	UCS	UVM
B.cells.naive		0.042574	0.0525977	0.0185004	0.035655	0.0603876		0.065129	0.00829943	0.0544646	0.0384116	0.0445877	0.0462489			0.0328442	0.0337381	0.0318802			0.0616032	0.00379971	0.0390662	0.0563741	0.0107424		0.0286383		0.0587975	0.0121016	0.0467408
B.cells.memory		0.0376639	0.00968702	0	0.00344945	0.0256064		0.0342853	0.0104175	0.0120933	0.0539176	0.0295268	0.0311967			0.0117647	0.0146923	0.0293645			0.109858	0.00251864	0.0206849	0.0283348	0.00459629		0.0495555		0.0370355	0.0107859	0.00974171
Plasma.cells		0.0326112	0.0585202	0.0118498	0.0181724	0.0475343		0.0556999	0.00502239	0.073531	0.0423896	0.0442979	0.0492464			0.025832	0.016429	0.0251614			0.000439158	0.00369919	0.0554029	0.0566625	0.0702216		0.0713418		0.0440688	0.00346848	0.0377553
T.cells.CD8		0.0766435	0.056608	0.0254626	0.0279442	0.0542372		0.0671932	0.0531604	0.0572643	0.0348943	0.0304481	0.033729			0.0485314	0.0289143	0.0284403			0.0216316	0.0126811	0.066514	0.0171	0.00766508		0.0556065		0.0665905	0.00849368	0.0691
T.cells.CD4.naive		0	0	0	0	0		0.000846739	0.0247242	0	0	0.00294762	0.00358996			0	0	0.00171395			0	0	0.00161804	0	0		0		0.0077236	0.0134241	0
T.cells.CD4.memory.resting		0.0560211	0.0608265	0.0552977	0.042827	0.0430376		0.0625371	0.0172456	0.0674011	0.0437402	0.046718	0.0511183			0.0521219	0.0500384	0.0497655			0.0308833	0.0128663	0.0694684	0.0274229	0.013588		0.052249		0.0651251	0.0129248	0.0532332
T.cells.CD4.memory.activated		0.0168441	0.000641477	0	0	0.00217188		0.000405729	0	0.00438318	0	0.00104907	0			0.000788663	0.00270819	0.00212591			0	0	0	0	0		0.00622636		0.00134291	0.00102971	0
T.cells.follicular.helper		0.0393809	0.0348212	0.011178	0.0160555	0.0289333		0.0337224	0.0124141	0.0399903	0.00909317	0.00774618	0.016628			0.0211871	0.0162461	0.017246			0.00780839	0.0023777	0.0343915	0.0201152	0.0018202		0.0346092		0.0466961	0.0210728	0.0401193
T.cells.regulatory..Tregs.		0.0242644	0.0037812	0.0108689	0.00317782	0.0200851		0.0258537	0	0.0201592	0.0154927	0.00919216	0.0164631			0.0131783	0.00518699	0.00710824			0.0158007	0	0.00437914	0.0137537	6.05897e-05		0.0269759		0.0163686	0.00765451	0.0218592
T.cells.gamma.delta		0	0.00289515	0	0.00962683	0.00100914		0	0	0.00162501	0.000622694	0.0057039	0.000949319			0.00967529	0	0			0	0	0.000788888	0.00107203	0		0.00163619		0.000912811	0	0.00483196
NK.cells.resting		0.012566	0.0146098	0.00110049	0.0124784	0.00436602		0.0162543	0.00407465	0.0178031	0.0117998	0.00988666	0.00683057			0.0169175	0.0264568	0.0228304			0.0100404	0.011169	0.0135213	0.00468331	0		0.0182479		0.0231296	0.00277226	0.0435975
NK.cells.activated		0.0259132	0.0253481	0.0226214	0.0243138	0.0151909		0.0258599	0.0178106	0.0189579	0.0317155	0.0352642	0.0343683			0.0268371	0.0148085	0.0172817			0.0218959	0.00716867	0.0243732	0.0119188	0.00822518		0.0183942		0.0306256	0	0.0437507
Monocytes		0.0210003	0.0230616	0.00948953	0.021674	0.0348982		0.018492	0.0476762	0.0305269	0.0548419	0.0393432	0.0306623			0.0456821	0.0370766	0.0368218			0.0166718	0.037572	0.020531	0.0186319	0.0210589		0.0227319		0.0251735	0.0123796	0.0325609
Macrophages.M0		0.00359283	0.0293134	0	0.0273731	0.0111202		0.0228345	0.00873825	0.023426	0.0128788	0.00793399	0.00486294			0.0235661	0.0598361	0.0393892			0.0577591	0	0.0123972	0	0		0.00259893		0.0476709	0	0.0170918
Macrophages.M1		0.0309559	0.0180014	0.00234547	0.0224155	0.0418702		0.0181203	0.00264043	0.0373848	0.0144615	0.0155057	0.0221592			0.0370297	0.0170046	0.0167245			0.008783	0	0.0239579	0.00507333	0.0132851		0.00918422		0.0313146	0.00153943	0.013667
Macrophages.M2		0.0822958	0.127572	0.0282072	0.0400162	0.0657682		0.101502	0.0756542	0.107809	0.0885921	0.0660236	0.0493547			0.0824294	0.0707893	0.0780749			0.0714534	0.0441041	0.0699151	0.0623565	0.0464688		0.0959894		0.0732531	0.00575526	0.067797
Dendritic.cells.resting		0.0102148	0.0104642	0.00288877	0.0036053	0.0199859		0.00999982	0	0.0540663	0.00346477	0.0187489	0.00361755			0.00899519	0.00738707	0.0031013			0.0433908	0.000461944	0.0148067	0.0186027	0.00368138		0.0445727		0.00695346	0.00499128	0.00283295
Dendritic.cells.activated		0.0113746	0.00735863	0.0215803	0	0.00420721		0.0075135	5.06845e-05	0.0337789	0.00717021	0.00925312	0.00293515			0.00189315	0.0234238	0.0286069			0.00362021	0.00238668	0.0142531	0.00380212	0.00159125		0.00991243		0.00449305	0	0.0169844
Mast.cells.resting		0.0964881	0.0577033	0.0853615	0.0315205	0.0335746		0.0495652	0	0.0360859	0.0511919	0.0516706	0.0490435			0.035509	0.0406635	0.0316994			0.025907	0.0571236	0.0601906	0.0361201	0.0866891		0.0610255		0.0349586	0	0.073882
Mast.cells.activated		0.0768501	0.0501941	0.0136318	0.0331062	0.0173249		0.0219271	0.0607884	0.0407955	0.0161027	0.0344401	0.0269464			0.0413949	0.0327246	0.0558335			0.0112607	0.0135291	0.0260413	0.0329626	0		0.0213435		0.0260352	0.000755384	0.0263806
Eosinophils		0.0024376	0.00365842	0.0078034	0	0.00989602		0.00496408	0.0167848	0.011012	0.00766225	0.00532107	0.0013432			0	0.0019138	0.0017883			0	0.00274717	0.000229664	0.00645484	0		0.00123993		0.00862171	0	0.000257689
Neutrophils		0.00915746	0.011064	0.00255614	0.0105071	0.00643729		0.00891233	0.00212253	0.00579247	0.00938571	0.0200226	0.0170266			0.014621	0.0154078	0.0225365			0.00565511	0.00378532	0.00625539	0.000511734	0		0.0116599		0.00415968	0	0.00271405
T.cells.all		0.101142	0.0907719	0.0911975	0.0485216	0.0707181		0.0856827	0.0505365	0.100067	0.0519815	0.0568361	0.0597916			0.0729243	0.0565167	0.052449			0.0421285	0.027389	0.0780677	0.0434894	0.0194935		0.0932902		0.0744103	0.0476122	0.0807073
B.cells.all		0.0676531	0.0510327	0.0185004	0.0345035	0.071059		0.0717189	0.0162056	0.0531615	0.0687436	0.0415353	0.0431098			0.0321756	0.035183	0.049693			0.170277	0.00601951	0.0366751	0.0666767	0.00614614		0.0572918		0.0760848	0.0228875	0.0441109
Nk.cells.all		0.0255053	0.0234471	0.0215276	0.0248081	0.0143042		0.0244857	0.014688	0.0180283	0.0285611	0.032722	0.0331242			0.0240632	0.0246625	0.0220346			0.0163536	0.0113141	0.0219271	0.00932073	0.00822518		0.0198589		0.0281403	0.00277226	0.0724756
Macrophages.all		0.0823857	0.132335	0.0299086	0.0568597	0.0662791		0.0956386	0.0674147	0.10155	0.0841932	0.0647427	0.0561661			0.0657717	0.0877051	0.0957524			0.122508	0.0441041	0.0654793	0.0662255	0.0331837		0.0924458		0.087324	0.00729468	0.0621511
Dendritic.cells.all		0.0163726	0.0113764	0.0202145	0.0036053	0.0195055		0.0152976	5.06845e-05	0.0660063	0.00741169	0.0202769	0.0044154			0.00910128	0.0238998	0.027981			0.0422027	0.00279896	0.0170448	0.018026	0.00527263		0.0502194		0.00757462	0.00499128	0.0169987
Mast.cells.all		0.103226	0.0610241	0.072325	0.0359818	0.0313409		0.041836	0.0607884	0.0409937	0.0453193	0.0492578	0.0440291			0.040669	0.0350933	0.0474796			0.021502	0.0435958	0.0522262	0.027136	0.0866891		0.0529927		0.0374761	0.000755384	0.0700584
Leukocytes.all		5.17887e-16	4.44572e-16	1.82794e-16	3.19262e-16	4.79084e-16		4.64785e-16	4.6799e-16	4.86593e-16	3.85662e-16	5.16025e-16	4.87773e-16			4.39009e-16	4.83655e-16	4.70558e-16			3.05964e-16	2.0437e-16	4.45643e-16	5.75981e-16	1.10758e-16		4.8316e-16		5.18016e-16	5.60396e-16	5.57425e-16

### Sheet: sd 95% CI upper
	ACC	BLCA	BRCA	CESC	CHOL	COAD	DLBC	ESCA	GBM	HNSC	KICH	KIRC	KIRP	LAML	LGG	LIHC	LUAD	LUSC	MESO	OV	PAAD	PCPG	PRAD	READ	SARC	SKCM	STAD	TGCT	THCA	THYM	UCEC	UCS	UVM
B.cells.naive		0.0833224	0.0683443	0.223314	0.101127	0.0941108		0.149927	0.0398056	0.0835223	0.0684356	0.062097	0.0766954			0.0489963	0.0487002	0.0473637			0.405463	0.0458653	0.0578094	0.149625	0.768337		0.0457447		0.084873	0.865548	0.0757103
B.cells.memory		0.0737128	0.0125871	0	0.00978352	0.0399061		0.078925	0.0499641	0.0185453	0.0960616	0.0411217	0.051734			0.0175504	0.0212081	0.0436262			0.723066	0.0304018	0.0306091	0.0752045	0.328743		0.0791562		0.05346	0.771445	0.0157795
Plasma.cells		0.0638241	0.0760399	0.143036	0.0515416	0.0740796		0.128221	0.0240883	0.112761	0.0755229	0.0616934	0.0816662			0.0385357	0.0237149	0.0373816			0.00289047	0.044652	0.0819841	0.15039	5.0225		0.113956		0.0636123	0.248078	0.0611556
T.cells.CD8		0.150001	0.0735553	0.307353	0.0792571	0.0845256		0.154679	0.254967	0.0878157	0.062169	0.0424048	0.0559334			0.0723981	0.0417372	0.042253			0.142376	0.153071	0.0984261	0.0453857	0.548233		0.0888216		0.096122	0.607498	0.111927
T.cells.CD4.naive		0	0	0	0	0		0.0019492	0.118582	0	0	0.00410513	0.0059533			0	0	0.00254637			0	0	0.00239434	0	0		0		0.0111489	0.960142	0
T.cells.CD4.memory.resting		0.10964	0.0790366	0.667484	0.121468	0.0670717		0.143961	0.0827131	0.103361	0.0779291	0.0650639	0.0847704			0.0777543	0.0722294	0.0739354			0.203269	0.155305	0.102798	0.0727843	0.971863		0.0834586		0.0940067	0.924424	0.0862265
T.cells.CD4.memory.activated		0.032966	0.000833522	0	0	0.00338475		0.000933991	0	0.00672167	0	0.00146103	0			0.00117651	0.00390921	0.00315841			0	0	0	0	0		0.00994552		0.00193847	0.0736484	0
T.cells.follicular.helper		0.0770732	0.045246	0.134926	0.0455375	0.045091		0.0776292	0.0595403	0.0613257	0.0162007	0.0107881	0.0275745			0.0316064	0.023451	0.0256219			0.0513937	0.0287007	0.0508919	0.0533885	0.130187		0.0552822		0.0674048	1.5072	0.0649849
T.cells.regulatory..Tregs.		0.0474883	0.00491322	0.131196	0.00901313	0.0313015		0.0595152	0	0.0309144	0.0276024	0.0128019	0.027301			0.0196591	0.00748731	0.0105605			0.103998	0	0.00648016	0.0365043	0.00433359		0.0430892		0.0236278	0.547478	0.0354074
T.cells.gamma.delta		0	0.00376189	0	0.0273042	0.00157268		0	0	0.00249199	0.00110941	0.00794379	0.00157427			0.0144334	0	0			0	0	0.00116738	0.00284531	0		0.00261352		0.00131762	0	0.00782676
NK.cells.resting		0.0245933	0.0189837	0.0132837	0.0353919	0.0068042		0.0374175	0.0195428	0.0273014	0.0210229	0.0137691	0.0113273			0.0252372	0.0381899	0.0339186			0.0660847	0.134818	0.0200086	0.0124301	0		0.0291478		0.0333871	0.198282	0.0706187
NK.cells.activated		0.0507152	0.0329369	0.273057	0.0689602	0.0236742		0.0595297	0.0854231	0.0290723	0.0565054	0.0491123	0.0569935			0.040035	0.0213757	0.0256751			0.144115	0.0865312	0.036067	0.0316341	0.588294		0.0293815		0.0442074	0	0.0708668
Monocytes		0.0411002	0.0299658	0.114546	0.061473	0.0543869		0.0425686	0.228664	0.0468135	0.0977083	0.054793	0.0508479			0.0681475	0.0535193	0.0547053			0.109731	0.453522	0.0303814	0.0494516	1.50621		0.0363103		0.0363374	0.885434	0.0527418
Macrophages.M0		0.0070316	0.0380893	0	0.0776372	0.0173301		0.0525652	0.0419103	0.0359242	0.0229453	0.0110496	0.0080643			0.0351554	0.0863722	0.0585196			0.380161	0	0.0183451	0	0		0.00415133		0.068812	0	0.0276851
Macrophages.M1		0.0605845	0.0233907	0.0283116	0.0635763	0.0652524		0.041713	0.012664	0.0573302	0.0257652	0.0215947	0.0367469			0.0552401	0.0245458	0.0248471			0.0578084	0	0.0354524	0.0134653	0.950196		0.0146702		0.045202	0.110105	0.0221376
Macrophages.M2		0.161063	0.165764	0.340482	0.113496	0.102496		0.233658	0.362852	0.165327	0.157839	0.0919507	0.0818459			0.122966	0.102183	0.115994			0.470295	0.532369	0.103459	0.165503	3.32361		0.153326		0.105739	0.411636	0.109817
Dendritic.cells.resting		0.0199916	0.013597	0.0348696	0.0102256	0.0311469		0.0230196	0	0.0829115	0.00617296	0.0261114	0.00599905			0.0134188	0.0106631	0.00460752			0.285591	0.00557601	0.0219107	0.0493741	0.263305		0.071197		0.0100372	0.356994	0.00458878
Dendritic.cells.activated		0.0222614	0.00956165	0.26049	0	0.0065567		0.0172961	0.000243093	0.0518004	0.0127747	0.0128868	0.00486741			0.00282417	0.0338118	0.0425005			0.0238277	0.028809	0.0210915	0.0100914	0.113812		0.0158334		0.00648563	0	0.0275111
Mast.cells.resting		0.188839	0.0749785	1.03038	0.0894004	0.0523242		0.114099	0	0.0553382	0.0912054	0.0719613	0.0813298			0.0529716	0.0586969	0.047095			0.170516	0.689525	0.0890688	0.0958677	6.20031		0.0974775		0.050462	0	0.119673
Mast.cells.activated		0.150405	0.0652212	0.164546	0.0938978	0.0269999		0.0504762	0.291553	0.0625605	0.0286892	0.0479645	0.0446857			0.0617521	0.0472373	0.0829505			0.0741161	0.163306	0.0385354	0.0874873	0		0.0340925		0.0375813	0.0540277	0.0427309
Eosinophils		0.00477068	0.00475367	0.0941929	0	0.0154224		0.0114273	0.0805032	0.016887	0.0136513	0.00741062	0.00222746			0	0.00276253	0.00265683			0	0.0331604	0.000339852	0.017132	0		0.00198057		0.0124453	0	0.000417401
Neutrophils		0.0179222	0.0143763	0.0308545	0.0298009	0.0100322		0.0205162	0.0101801	0.00888285	0.0167219	0.0278853	0.0282356			0.0218112	0.0222409	0.0334819			0.037221	0.0456916	0.0092566	0.00135821	0		0.0186247		0.00600441	0	0.00439618
T.cells.all		0.197947	0.117947	1.10082	0.13762	0.11021		0.197242	0.242383	0.153454	0.0926121	0.0791553	0.0991535			0.108787	0.0815807	0.0779221			0.277283	0.330605	0.115523	0.115427	1.39424		0.149015		0.10741	3.40539	0.130729
B.cells.all		0.132405	0.0663108	0.223314	0.0978609	0.110741		0.165097	0.0777254	0.081524	0.122476	0.0578459	0.0714897			0.0479989	0.0507859	0.0738277			1.12074	0.0726599	0.0542711	0.176969	0.439594		0.0915136		0.109827	1.63699	0.0714504
Nk.cells.all		0.0499169	0.0304667	0.259855	0.0703621	0.0222922		0.0563662	0.0704463	0.0276466	0.0508855	0.0455717	0.0549305			0.035897	0.0355998	0.0327362			0.107637	0.13657	0.0324473	0.0247385	0.588294		0.0317211		0.0406199	0.198282	0.117395
Macrophages.all		0.161239	0.171953	0.361019	0.161269	0.103292		0.22016	0.323334	0.155729	0.150002	0.0901667	0.0931414			0.0981169	0.1266	0.142257			0.806332	0.532369	0.096895	0.175772	2.37341		0.147666		0.12605	0.521741	0.100672
Dendritic.cells.all		0.0320431	0.0147823	0.244004	0.0102256	0.0303982		0.0352151	0.000243093	0.101222	0.0132049	0.0282396	0.00732215			0.0135771	0.0344988	0.0415706			0.277772	0.0337856	0.0252225	0.0478434	0.377117		0.0802166		0.0109338	0.356994	0.0275343
Mast.cells.all		0.202026	0.0792934	0.873016	0.102054	0.048843		0.0963068	0.291553	0.0628645	0.0807425	0.0686011	0.0730144			0.0606692	0.0506565	0.0705393			0.141523	0.526234	0.0772833	0.0720226	6.20031		0.0846465		0.054096	0.0540277	0.11348
Leukocytes.all		1.01357e-15	5.77668e-16	2.20647e-15	9.05509e-16	7.46625e-16		1.06994e-15	2.24457e-15	7.46198e-16	6.8711e-16	7.18665e-16	8.08883e-16			6.54904e-16	6.98147e-16	6.99096e-16			2.01381e-15	2.4669e-15	6.59454e-16	1.52873e-15	7.92181e-15		7.71764e-16		7.47746e-16	4.00815e-14	9.02911e-16
