## Additional Files for "Sensei: How many samples to tell evolution in single-cell studies?": Additional File 9.xlsx

### Sheet: Correlation
	95% CI Lower	Correlation	95% CI Upper
B-cells	-0.309948	0.356145	0.787728
Plasma cells	-0.411256	0.250391	0.739231
Monocytes/Macrophages	-0.784697	-0.349194	0.317106
Dendritic cells	0.160052	0.693357	0.913346
Lymphocytes	-0.0938379	0.536222	0.859594
Exhausted CD8+ T-cells	-0.296732	0.368788	0.793189
Regulatory T-cells	-0.415028	0.246123	0.737161
Cytotoxicity	-0.602101	-0.00348507	0.597639
Exhausted/HS CD8+ T-cells	0.326413	0.774613	0.938428
Memory T-cells	-0.557526	0.0636293	0.63911
Lymphocytes exhausted/cell-cycle	0.372879	0.794941	0.944444

### Sheet: pre statistics
	mean	mean lower	mean upper	sd	sd lower	sd upper
B-cells	0.0888638	0.0141111	0.163616	0.155094	0.117191	0.229356
Plasma cells	0.0218888	0	0.0568609	0.0725585	0.0548261	0.107301
Monocytes/Macrophages	0.0766942	0.0336401	0.119748	0.0893269	0.0674965	0.132099
Dendritic cells	0.0140891	0.00598999	0.0221882	0.0168037	0.0126971	0.0248497
Lymphocytes	0.130425	0.0546567	0.206193	0.1572	0.118782	0.232471
Exhausted CD8+ T-cells	0.104059	0.0375656	0.170552	0.137957	0.104242	0.204014
Regulatory T-cells	0.103711	0.0732131	0.13421	0.0632765	0.0478125	0.0935748
Cytotoxicity	0.138287	0.080621	0.195953	0.119643	0.0904039	0.176931
Exhausted/HS CD8+ T-cells	0.116032	0.0404114	0.191653	0.156895	0.118552	0.23202
Memory T-cells	0.153377	0.0733366	0.233417	0.166064	0.12548	0.245579
Lymphocytes exhausted/cell-cycle	0.052573	0.0277826	0.0773633	0.0514339	0.0388641	0.0760618

### Sheet: post statistics
	mean	mean lower	mean upper	sd	sd lower	sd upper
B-cells	0.0886519	0.0276477	0.149656	0.160377	0.127272	0.216902
Plasma cells	0.02105	0.00162958	0.0404704	0.0510553	0.0405165	0.0690499
Monocytes/Macrophages	0.0952635	0.027154	0.163373	0.179057	0.142096	0.242165
Dendritic cells	0.0206285	0.00840067	0.0328563	0.0321463	0.0255106	0.0434763
Lymphocytes	0.147261	0.0644779	0.230044	0.217633	0.172709	0.294338
Exhausted CD8+ T-cells	0.140777	0.0804352	0.201119	0.158636	0.12589	0.214547
Regulatory T-cells	0.111306	0.0883313	0.13428	0.0603988	0.0479312	0.0816864
Cytotoxicity	0.130916	0.0744705	0.187361	0.148392	0.117761	0.200693
Exhausted/HS CD8+ T-cells	0.0989758	0.046525	0.151426	0.13789	0.109427	0.18649
Memory T-cells	0.0718142	0.0385649	0.105063	0.0874107	0.0693673	0.118219
Lymphocytes exhausted/cell-cycle	0.0733563	0.04407	0.102643	0.0769924	0.0610996	0.104128
